# *Arabidopsis* LTR retrotransposons and their regulation by epigenetically activated small RNA

**DOI:** 10.1101/2020.01.24.919167

**Authors:** Seung Cho Lee, Evan Ernst, Benjamin Berube, Filipe Borges, Jean-Sebastien Parent, Paul Ledon, Andrea Schorn, Robert A. Martienssen

**Affiliations:** Howard Hughes Medical Institute, Cold Spring Harbor Laboratory, 1 Bungtown Road, Cold Spring Harbor, NY 11724, USA; Cold Spring Harbor Laboratory, 1 Bungtown Rd, Cold Spring Harbor, NY 11724, USA

**Keywords:** virus-like-particle, retrotransposons, small RNA, transposition

## Abstract

In *Arabidopsis*, LTR-retrotransposons are activated by mutations in the chromatin remodeler DECREASE in DNA METHYLATION 1 (DDM1), giving rise to 21-22nt epigenetically activated siRNAs (easiRNAs) that depend on RNA DEPENDENT RNA POLYMERASE 6 (RDR6). We purified virus-like-particles (VLPs) from *ddm1* and *ddm1rdr6* mutants in which genomic RNA is reverse transcribed into complementary DNA. Next generation short-read and long-read sequencing of VLP DNA (VLP DNA-seq) revealed a comprehensive catalog of active LTR-retrotransposons without the need for mapping transposition, and independent of genomic copy number. Linear replication intermediates of a functionally intact copia element *EVADE* revealed multiple central polypurine tracts (cPPT), a feature shared with HIV where cPPT promote nuclear localization. For one member of the *ATCOPIA52* subfamily (*SISYPHUS*), cPPT intermediates were not observed, but abundant circular DNA indicated transposon “suicide” by auto-integration within the VLP. easiRNA targeted *EVADE* genomic RNA, polysome association of *GYPSY* (*ATHILA*) subgenomic RNA, and transcription via histone H3 lysine-9 dimethylation. VLP DNA-seq provides a comprehensive landscape of LTR-retrotransposons, and their control at transcriptional, post-transcriptional and reverse transcriptional levels.
