## Supplemental Table S1 for "*Arabidopsis* LTR retrotransposons and their regulation by epigenetically activated small RNA"

### Sheet: Note
Table S1 - Differential transposon content analysis in short-read VLP sequencing
Filtering criteria
Log2 fold change >= 2
FDR controlled at 0.05
Column information
te_id	Transposable element (TE) identification number
logFC	Fold change in log2 values
logCPM	log2 counts per million
pvalue	P values
te_family	TE family
te_superfamily	TE superfamily
Number of differentially regulated gene or TE
	TEs
	Up	Down
ddm1 vs WT	14	0
ddm1rdr6 vs WT	169	7
ddm1rdr6 vs ddm1	85	1
Read Stats per DE Element
Column information
te_id	Transposable element (TE) identification number
te_family	TE family
te_superfamily	TE superfamily
chr	TE chromosome
start	TE start coordinate
end	TE end coordinate
strand	TE strand
length	TE length
{sample}_fl	# of reciprocal ONT read overlaps at 95% length of read and element
{sample}_prop_disc	Proportion of discordantly mapped Illumina read pairs across all replicates
{sample}_conc	Sum of concordantly mapped Illumina read pairs (including multi-mappers)
{sample}_disc	Sum of discordantly mapped Illumina read pairs (including multi-mappers)
{sample}_ont	# of mapped ONT reads (including multi-mappers)
{sample}.{1,2,3}_{conc,disc}	# of mapped ONT reads (including multi-mappers) for each replicate

### Sheet: DDM1vWTup
te_id	logFC	logCPM	PValue	te_family	te_superfamily
AT1TE45315	7.4206	13.1578	4.59624e-10	ATGP3	LTR/Gypsy
AT3TE16035	4.26695	11.371	9.9502e-08	ATGP3	LTR/Gypsy
AT1TE47770	5.2855	8.17957	0.000124493	ATHILA0_I	LTR/Gypsy
AT1TE51010	6.62995	9.87335	9.25071e-07	ATHILA2	LTR/Gypsy
AT3TE57115	5.70624	8.62985	2.22988e-05	ATHILA2	LTR/Gypsy
AT5TE40195	2.77024	9.30144	0.000122843	ATHILA2	LTR/Gypsy
AT1TE36035	7.92136	14.1835	5.0841e-10	ATCOPIA51	LTR/Copia
AT3TE91200	4.16215	9.57578	1.35254e-08	ATCOPIA51	LTR/Copia
AT4TE25200	5.70023	12.765	7.91281e-09	ATCOPIA51	LTR/Copia
AT3TE76225	8.75666	17.3766	4.21538e-05	ATCOPIA52	LTR/Copia
AT2TE14490	2.8178	8.48728	5.89119e-06	ATCOPIA76	LTR/Copia
AT5TE20395	6.55861	16.4522	9.38482e-05	ATCOPIA93	LTR/Copia
AT2TE14150	2.85994	7.85009	8.75356e-05	ATLINEIII	LINE/L1
AT3TE55725	3.11934	7.93878	1.09853e-05	ATDNA12T3_2	DNA

### Sheet: DDM1RDR6vWTup
te_id	logFC	logCPM	PValue	te_family	te_superfamily
AT4TE52540	5.18636	7.18326	0.000559246	Unassigned	Unassigned
AT4TE23780	2.75452	7.45823	0.00244705	ATREP10D	RC/Helitron
AT1TE64630	3.44182	7.10005	0.00162818	ATREP11	RC/Helitron
AT1TE55450	3.42458	7.14381	0.00153091	ATREP15	RC/Helitron
AT3TE60430	5.29308	7.1294	0.000389072	ATGP10	LTR/Gypsy
AT1TE45315	8.98315	13.1578	3.50642e-14	ATGP3	LTR/Gypsy
AT3TE16035	5.3882	11.371	3.91724e-12	ATGP3	LTR/Gypsy
AT4TE17505	2.03421	8.29815	0.000189469	ATHILA	LTR/Gypsy
AT1TE47770	7.18256	8.17957	7.54142e-12	ATHILA0_I	LTR/Gypsy
AT2TE16525	2.96042	8.07866	1.32772e-06	ATHILA0_I	LTR/Gypsy
AT2TE17585	2.64227	8.49095	3.31586e-06	ATHILA0_I	LTR/Gypsy
AT2TE17620	2.21151	7.74972	0.000900507	ATHILA0_I	LTR/Gypsy
AT3TE60515	6.61416	7.69454	6.07755e-09	ATHILA0_I	LTR/Gypsy
AT4TE13375	2.33462	8.29936	3.99359e-05	ATHILA0_I	LTR/Gypsy
AT4TE14220	4.90362	7.90491	2.15036e-09	ATHILA0_I	LTR/Gypsy
AT4TE18635	6.70728	7.7634	1.82515e-09	ATHILA0_I	LTR/Gypsy
AT5TE40185	5.79935	8.7465	1.28798e-12	ATHILA0_I	LTR/Gypsy
AT5TE43820	3.12709	9.23772	1.22417e-07	ATHILA0_I	LTR/Gypsy
AT1TE44690	2.91168	10.1194	8.84418e-07	ATHILA2	LTR/Gypsy
AT1TE45200	2.59992	9.53554	5.02479e-06	ATHILA2	LTR/Gypsy
AT1TE46190	2.6113	8.35803	3.2541e-06	ATHILA2	LTR/Gypsy
AT1TE46755	2.54791	9.79677	6.62777e-06	ATHILA2	LTR/Gypsy
AT1TE47750	3.46433	9.64634	1.03243e-08	ATHILA2	LTR/Gypsy
AT1TE47760	4.56582	7.682	1.23211e-07	ATHILA2	LTR/Gypsy
AT1TE47765	2.08034	9.06904	0.000114777	ATHILA2	LTR/Gypsy
AT1TE47780	2.75328	8.39	7.24068e-06	ATHILA2	LTR/Gypsy
AT1TE49300	2.87261	10.2321	1.38721e-06	ATHILA2	LTR/Gypsy
AT1TE49325	3.37298	9.30948	1.27341e-08	ATHILA2	LTR/Gypsy
AT1TE50945	3.35294	9.28522	2.38337e-08	ATHILA2	LTR/Gypsy
AT1TE51000	2.4598	9.11168	9.61828e-06	ATHILA2	LTR/Gypsy
AT1TE51010	9.10647	9.87335	1.2516e-16	ATHILA2	LTR/Gypsy
AT1TE51080	2.0759	10.3073	0.000198902	ATHILA2	LTR/Gypsy
AT1TE51370	2.51519	8.58146	9.04357e-06	ATHILA2	LTR/Gypsy
AT1TE51645	2.52566	9.75591	9.68635e-06	ATHILA2	LTR/Gypsy
AT1TE51735	2.56541	10.3699	7.65787e-06	ATHILA2	LTR/Gypsy
AT1TE52000	3.14543	8.62292	2.89144e-07	ATHILA2	LTR/Gypsy
AT2TE11145	2.48006	10.1219	1.28178e-05	ATHILA2	LTR/Gypsy
AT2TE11330	2.76275	9.17073	1.36646e-06	ATHILA2	LTR/Gypsy
AT2TE11765	2.75917	8.86652	8.7633e-07	ATHILA2	LTR/Gypsy
AT2TE12285	3.54323	9.23507	5.37783e-09	ATHILA2	LTR/Gypsy
AT2TE12425	2.97182	9.87502	5.53606e-07	ATHILA2	LTR/Gypsy
AT2TE15500	2.36395	8.80018	1.41031e-05	ATHILA2	LTR/Gypsy
AT2TE15695	3.89554	9.05013	4.11482e-09	ATHILA2	LTR/Gypsy
AT2TE16190	2.25821	10.7041	9.10888e-05	ATHILA2	LTR/Gypsy
AT2TE16265	2.3598	9.02577	1.76286e-05	ATHILA2	LTR/Gypsy
AT2TE16465	3.72907	7.71688	1.1968e-06	ATHILA2	LTR/Gypsy
AT2TE17405	2.13191	9.40655	7.18993e-05	ATHILA2	LTR/Gypsy
AT2TE17425	2.30442	8.61752	2.539e-05	ATHILA2	LTR/Gypsy
AT2TE17570	3.29423	9.62951	4.58606e-08	ATHILA2	LTR/Gypsy
AT2TE17795	3.01695	8.44214	4.58518e-07	ATHILA2	LTR/Gypsy
AT2TE18015	2.10798	9.32843	0.000109053	ATHILA2	LTR/Gypsy
AT2TE18885	3.48489	9.26608	5.62106e-09	ATHILA2	LTR/Gypsy
AT2TE21280	2.53348	8.84693	4.91099e-06	ATHILA2	LTR/Gypsy
AT2TE21420	2.59994	8.92818	3.63868e-06	ATHILA2	LTR/Gypsy
AT2TE21450	2.39927	8.35233	1.39721e-05	ATHILA2	LTR/Gypsy
AT2TE22260	2.16976	8.15436	0.000129806	ATHILA2	LTR/Gypsy
AT2TE22505	3.46958	10.5287	1.93283e-08	ATHILA2	LTR/Gypsy
AT3TE48090	3.00787	8.41561	4.97402e-07	ATHILA2	LTR/Gypsy
AT3TE50270	5.7357	8.67478	1.77684e-12	ATHILA2	LTR/Gypsy
AT3TE50970	3.38994	9.46847	1.99085e-08	ATHILA2	LTR/Gypsy
AT3TE51255	2.68995	8.99356	1.94913e-06	ATHILA2	LTR/Gypsy
AT3TE51300	2.04018	8.62884	0.000145506	ATHILA2	LTR/Gypsy
AT3TE51650	2.50135	9.15635	5.88634e-06	ATHILA2	LTR/Gypsy
AT3TE55375	2.39333	9.7708	1.72122e-05	ATHILA2	LTR/Gypsy
AT3TE57110	2.25467	9.53454	4.90087e-05	ATHILA2	LTR/Gypsy
AT3TE57115	7.69301	8.62985	1.49742e-13	ATHILA2	LTR/Gypsy
AT3TE57340	3.40336	9.45659	3.3543e-08	ATHILA2	LTR/Gypsy
AT3TE58020	2.0552	9.29588	0.000170406	ATHILA2	LTR/Gypsy
AT3TE58040	3.76806	8.2087	2.04744e-08	ATHILA2	LTR/Gypsy
AT3TE59095	4.54383	8.30879	1.96749e-10	ATHILA2	LTR/Gypsy
AT3TE59385	2.41307	8.46388	1.48373e-05	ATHILA2	LTR/Gypsy
AT3TE59595	2.41202	7.54906	0.000778326	ATHILA2	LTR/Gypsy
AT3TE59695	2.61853	10.2744	5.21985e-06	ATHILA2	LTR/Gypsy
AT3TE59705	4.64065	8.38852	8.03881e-11	ATHILA2	LTR/Gypsy
AT3TE60455	2.99692	9.26291	1.89337e-07	ATHILA2	LTR/Gypsy
AT3TE60510	2.06061	8.4331	0.000342498	ATHILA2	LTR/Gypsy
AT3TE61615	2.65199	8.70881	4.44012e-06	ATHILA2	LTR/Gypsy
AT3TE62025	2.23564	9.36067	4.40903e-05	ATHILA2	LTR/Gypsy
AT4TE08850	2.84643	9.44376	4.84524e-07	ATHILA2	LTR/Gypsy
AT4TE13290	2.37099	9.07723	1.48704e-05	ATHILA2	LTR/Gypsy
AT4TE14295	2.79191	11.1205	4.97072e-06	ATHILA2	LTR/Gypsy
AT4TE14300	7.48768	8.31182	2.40492e-13	ATHILA2	LTR/Gypsy
AT4TE14410	2.88171	9.51933	6.28759e-07	ATHILA2	LTR/Gypsy
AT4TE15945	2.04676	9.98614	0.000193422	ATHILA2	LTR/Gypsy
AT4TE16150	2.23596	9.7961	5.25265e-05	ATHILA2	LTR/Gypsy
AT4TE16190	2.76764	9.17709	1.19725e-06	ATHILA2	LTR/Gypsy
AT4TE16400	2.00966	9.64957	0.000223346	ATHILA2	LTR/Gypsy
AT4TE17070	3.91018	9.90667	9.79992e-10	ATHILA2	LTR/Gypsy
AT4TE17520	2.34296	7.95422	0.000127655	ATHILA2	LTR/Gypsy
AT4TE18695	3.2651	9.49542	3.61634e-08	ATHILA2	LTR/Gypsy
AT4TE18755	2.90445	9.60571	6.94161e-07	ATHILA2	LTR/Gypsy
AT4TE20745	2.08627	10.3055	0.000184876	ATHILA2	LTR/Gypsy
AT4TE20920	2.39146	8.73182	1.2598e-05	ATHILA2	LTR/Gypsy
AT5TE40195	3.7607	9.30144	1.15022e-08	ATHILA2	LTR/Gypsy
AT5TE41325	4.06335	10.2774	3.94667e-10	ATHILA2	LTR/Gypsy
AT5TE41425	3.37125	8.83514	2.40717e-08	ATHILA2	LTR/Gypsy
AT5TE42065	2.35928	8.40072	2.1379e-05	ATHILA2	LTR/Gypsy
AT5TE42420	2.38703	10.5234	3.23581e-05	ATHILA2	LTR/Gypsy
AT5TE42825	2.97362	9.0474	2.33561e-07	ATHILA2	LTR/Gypsy
AT5TE43255	2.14851	10.0617	8.31042e-05	ATHILA2	LTR/Gypsy
AT5TE43400	2.96066	9.54455	3.19698e-07	ATHILA2	LTR/Gypsy
AT5TE44070	3.57419	10.2384	8.70278e-09	ATHILA2	LTR/Gypsy
AT5TE44205	2.67338	9.01389	2.50824e-06	ATHILA2	LTR/Gypsy
AT5TE46760	3.26593	8.62449	8.00004e-08	ATHILA2	LTR/Gypsy
AT5TE47200	2.10765	10.5288	0.000185519	ATHILA2	LTR/Gypsy
AT5TE47485	3.10429	8.91082	2.28272e-07	ATHILA2	LTR/Gypsy
AT5TE47500	2.05889	9.60713	0.000160632	ATHILA2	LTR/Gypsy
AT2TE12040	2.49339	8.30194	9.28692e-06	ATHILA3	LTR/Gypsy
AT2TE19495	3.02686	7.57503	4.25621e-05	ATHILA3	LTR/Gypsy
AT3TE58075	2.05482	8.05669	0.000322889	ATHILA3	LTR/Gypsy
AT4TE09795	2.27562	7.65946	0.00175146	ATHILA3	LTR/Gypsy
AT4TE16230	4.57252	8.30651	1.31104e-10	ATHILA3	LTR/Gypsy
AT5TE46015	2.83265	8.61505	9.47474e-07	ATHILA3	LTR/Gypsy
AT5TE46255	3.02257	8.55043	2.03503e-07	ATHILA3	LTR/Gypsy
AT4TE13305	4.50226	7.54807	3.31001e-07	ATHILA5	LTR/Gypsy
AT1TE45475	2.55989	8.67361	4.8238e-06	ATHILA6A	LTR/Gypsy
AT1TE51040	2.19762	10.2217	7.15072e-05	ATHILA6A	LTR/Gypsy
AT1TE51475	2.73792	8.86183	1.12873e-06	ATHILA6A	LTR/Gypsy
AT2TE15435	4.57569	8.35464	1.72207e-10	ATHILA6A	LTR/Gypsy
AT2TE16255	2.38185	8.19921	4.95054e-05	ATHILA6A	LTR/Gypsy
AT2TE17430	2.84296	8.568	1.66978e-06	ATHILA6A	LTR/Gypsy
AT2TE17640	2.37268	8.01895	4.24259e-05	ATHILA6A	LTR/Gypsy
AT2TE18895	3.68367	10.3585	2.33044e-09	ATHILA6A	LTR/Gypsy
AT2TE19055	2.57445	9.28029	7.63765e-06	ATHILA6A	LTR/Gypsy
AT2TE20440	4.13412	9.14677	4.66834e-10	ATHILA6A	LTR/Gypsy
AT2TE24385	2.00435	10.6427	0.000399683	ATHILA6A	LTR/Gypsy
AT3TE56710	2.8514	8.40815	8.18055e-07	ATHILA6A	LTR/Gypsy
AT3TE57470	2.40684	9.18125	1.1837e-05	ATHILA6A	LTR/Gypsy
AT3TE59610	2.29787	8.03728	0.000212999	ATHILA6A	LTR/Gypsy
AT4TE14035	2.18607	10.4901	0.000126862	ATHILA6A	LTR/Gypsy
AT4TE15785	3.58339	7.70312	4.93278e-06	ATHILA6A	LTR/Gypsy
AT4TE15800	2.14324	8.69017	6.8651e-05	ATHILA6A	LTR/Gypsy
AT4TE15805	2.34368	9.39571	2.09347e-05	ATHILA6A	LTR/Gypsy
AT4TE16395	3.03977	9.61282	3.3178e-07	ATHILA6A	LTR/Gypsy
AT4TE18060	2.19188	9.08955	8.65366e-05	ATHILA6A	LTR/Gypsy
AT4TE18920	3.26684	8.64825	8.96993e-08	ATHILA6A	LTR/Gypsy
AT4TE19040	2.70994	9.68043	1.83365e-06	ATHILA6A	LTR/Gypsy
AT5TE38625	2.96416	8.62534	2.33838e-07	ATHILA6A	LTR/Gypsy
AT5TE42435	2.27075	8.95199	2.91429e-05	ATHILA6A	LTR/Gypsy
AT5TE42440	2.16062	8.65282	0.000118466	ATHILA6A	LTR/Gypsy
AT5TE44225	3.0682	9.19608	1.09491e-07	ATHILA6A	LTR/Gypsy
AT5TE46485	5.33006	9.01962	1.51442e-12	ATHILA6A	LTR/Gypsy
AT1TE44670	2.0804	9.50911	0.000146917	ATHILA6B	LTR/Gypsy
AT1TE44680	3.53674	8.30743	2.90634e-08	ATHILA6B	LTR/Gypsy
AT1TE46775	3.61884	8.38067	1.43146e-08	ATHILA6B	LTR/Gypsy
AT1TE49320	2.70273	9.45031	3.06214e-06	ATHILA6B	LTR/Gypsy
AT1TE49845	3.96713	10.7794	1.70186e-09	ATHILA6B	LTR/Gypsy
AT1TE51005	2.11622	7.87699	0.000731172	ATHILA6B	LTR/Gypsy
AT3TE49545	3.40821	9.85636	1.17337e-08	ATHILA6B	LTR/Gypsy
AT3TE50175	8.10036	8.86209	5.34606e-15	ATHILA6B	LTR/Gypsy
AT3TE55360	2.11305	9.90705	0.000163257	ATHILA6B	LTR/Gypsy
AT4TE18700	2.50282	8.83742	9.77787e-06	ATHILA6B	LTR/Gypsy
AT5TE42985	3.64928	9.84768	2.79303e-09	ATHILA6B	LTR/Gypsy
AT1TE46690	2.33758	9.3789	2.2111e-05	ATHILA7	LTR/Gypsy
AT2TE26850	5.70872	7.18447	3.68084e-05	ATHILA7	LTR/Gypsy
AT3TE91870	2.79305	7.4235	0.00193726	ATCOPIA13	LTR/Copia
AT5TE65370	3.59358	10.3103	4.75334e-09	ATCOPIA21	LTR/Copia
AT1TE66380	2.73201	10.1689	4.19327e-06	ATCOPIA48	LTR/Copia
AT1TE36035	7.76596	14.1835	4.27867e-10	ATCOPIA51	LTR/Copia
AT3TE91200	4.10348	9.57578	8.12678e-09	ATCOPIA51	LTR/Copia
AT4TE25200	6.93234	12.765	1.73512e-12	ATCOPIA51	LTR/Copia
AT3TE76225	8.65334	17.3766	3.67427e-05	ATCOPIA52	LTR/Copia
AT1TE41580	2.95187	9.71686	1.79964e-06	ATCOPIA93	LTR/Copia
AT5TE20395	7.82321	16.4522	5.91536e-06	ATCOPIA93	LTR/Copia
AT1TE34650	2.43941	7.58271	0.00230639	ATLINEIII	LINE/L1
AT5TE72200	5.18538	7.12634	0.000649345	TSCL	LINE?
AT2TE28020	2.23501	9.12507	0.000119724	ATMU1	DNA/MuDR
AT4TE14155	5.27247	6.95545	0.00100311	ATDNA12T3_2	DNA
AT5TE40490	3.56192	7.47057	0.000525761	ATDNA12T3_2	DNA

### Sheet: DDM1RDR6vDDM1up
te_id	logFC	logCPM	PValue	te_family	te_superfamily
AT1TE44680	2.1144	8.30743	3.65146e-05	ATHILA6B	LTR/Gypsy
AT1TE45200	2.23943	9.53554	0.000124873	ATHILA2	LTR/Gypsy
AT1TE46190	2.40037	8.35803	8.7946e-06	ATHILA2	LTR/Gypsy
AT1TE46305	2.69209	8.12025	3.69533e-06	ATHILA0_I	LTR/Gypsy
AT1TE46385	2.11793	8.36697	0.000205573	ATHILA2	LTR/Gypsy
AT1TE46690	2.10139	9.3789	0.000206279	ATHILA7	LTR/Gypsy
AT1TE46775	2.38223	8.38067	7.14191e-06	ATHILA6B	LTR/Gypsy
AT1TE47750	2.33153	9.64634	6.21542e-05	ATHILA2	LTR/Gypsy
AT1TE47760	2.59375	7.682	2.50003e-05	ATHILA2	LTR/Gypsy
AT1TE49325	2.50629	9.30948	1.18829e-05	ATHILA2	LTR/Gypsy
AT1TE49845	2.71574	10.7794	4.07105e-05	ATHILA6B	LTR/Gypsy
AT1TE50945	2.34656	9.28522	4.095e-05	ATHILA2	LTR/Gypsy
AT1TE51010	2.47652	9.87335	3.39719e-05	ATHILA2	LTR/Gypsy
AT1TE51040	2.08604	10.2217	0.000612431	ATHILA6A	LTR/Gypsy
AT1TE51475	2.61433	8.86183	4.2542e-06	ATHILA6A	LTR/Gypsy
AT2TE11330	2.25479	9.17073	5.89476e-05	ATHILA2	LTR/Gypsy
AT2TE11765	2.79436	8.86652	1.11883e-06	ATHILA2	LTR/Gypsy
AT2TE12040	2.17663	8.30194	4.07027e-05	ATHILA3	LTR/Gypsy
AT2TE12285	2.60388	9.23507	6.58156e-06	ATHILA2	LTR/Gypsy
AT2TE12425	2.43984	9.87502	5.2864e-05	ATHILA2	LTR/Gypsy
AT2TE15435	2.7898	8.35464	4.80414e-07	ATHILA6A	LTR/Gypsy
AT2TE16465	2.79332	7.71688	1.23903e-05	ATHILA2	LTR/Gypsy
AT2TE16525	2.40355	8.07866	1.20036e-05	ATHILA0_I	LTR/Gypsy
AT2TE17425	2.38031	8.61752	1.47972e-05	ATHILA2	LTR/Gypsy
AT2TE17570	2.3197	9.62951	7.67786e-05	ATHILA2	LTR/Gypsy
AT2TE17585	2.26814	8.49095	2.11353e-05	ATHILA0_I	LTR/Gypsy
AT2TE17640	2.61777	8.01895	7.04298e-06	ATHILA6A	LTR/Gypsy
AT2TE17795	2.18411	8.44214	3.93248e-05	ATHILA2	LTR/Gypsy
AT2TE18885	2.48371	9.26608	1.32852e-05	ATHILA2	LTR/Gypsy
AT2TE18895	2.42767	10.3585	9.50149e-05	ATHILA6A	LTR/Gypsy
AT2TE19495	3.28073	7.57503	7.69648e-06	ATHILA3	LTR/Gypsy
AT2TE20440	2.3352	9.14677	3.91709e-05	ATHILA6A	LTR/Gypsy
AT2TE21280	2.17345	8.84693	6.94193e-05	ATHILA2	LTR/Gypsy
AT2TE21450	2.17457	8.35233	3.6146e-05	ATHILA2	LTR/Gypsy
AT2TE22260	2.05451	8.15436	0.000130242	ATHILA2	LTR/Gypsy
AT3TE49545	2.70597	9.85636	1.1929e-05	ATHILA6B	LTR/Gypsy
AT3TE50175	3.31957	8.86209	2.31554e-08	ATHILA6B	LTR/Gypsy
AT3TE50270	2.46719	8.67478	4.56814e-06	ATHILA2	LTR/Gypsy
AT3TE50970	2.70303	9.46847	5.0011e-06	ATHILA2	LTR/Gypsy
AT3TE51255	2.0744	8.99356	0.000176869	ATHILA2	LTR/Gypsy
AT3TE51650	2.01757	9.15635	0.000289373	ATHILA2	LTR/Gypsy
AT3TE55410	2.12598	8.42598	0.000102998	ATHILA2	LTR/Gypsy
AT3TE56710	2.24222	8.40815	2.1807e-05	ATHILA6A	LTR/Gypsy
AT3TE57470	2.10052	9.18125	0.000173304	ATHILA6A	LTR/Gypsy
AT3TE58040	2.42416	8.2087	6.54716e-06	ATHILA2	LTR/Gypsy
AT3TE58075	2.15853	8.05669	0.000123075	ATHILA3	LTR/Gypsy
AT3TE59095	2.82872	8.30879	2.53239e-07	ATHILA2	LTR/Gypsy
AT3TE59385	2.0947	8.46388	7.04552e-05	ATHILA2	LTR/Gypsy
AT3TE59595	2.42178	7.54906	0.000389526	ATHILA2	LTR/Gypsy
AT3TE59705	3.28613	8.38852	1.30998e-08	ATHILA2	LTR/Gypsy
AT3TE60200	2.03699	8.29613	0.000238722	ATHILA3	LTR/Gypsy
AT3TE60455	2.40697	9.26291	2.47234e-05	ATHILA2	LTR/Gypsy
AT3TE60515	2.31251	7.69454	0.000116705	ATHILA0_I	LTR/Gypsy
AT4TE08850	2.87169	9.44376	1.50668e-06	ATHILA2	LTR/Gypsy
AT4TE13290	2.0314	9.07723	0.000239291	ATHILA2	LTR/Gypsy
AT4TE13305	6.60002	7.54807	1.40317e-09	ATHILA5	LTR/Gypsy
AT4TE14220	3.15597	7.90491	2.27546e-07	ATHILA0_I	LTR/Gypsy
AT4TE14300	3.20302	8.31182	2.24582e-08	ATHILA2	LTR/Gypsy
AT4TE15800	2.32033	8.69017	2.17817e-05	ATHILA6A	LTR/Gypsy
AT4TE16190	2.58493	9.17709	9.6658e-06	ATHILA2	LTR/Gypsy
AT4TE16230	3.19108	8.30651	2.54216e-08	ATHILA3	LTR/Gypsy
AT4TE16395	2.09824	9.61282	0.000294875	ATHILA6A	LTR/Gypsy
AT4TE17070	2.30326	9.90667	0.000119832	ATHILA2	LTR/Gypsy
AT4TE18635	2.39029	7.7634	5.03686e-05	ATHILA0_I	LTR/Gypsy
AT4TE18695	2.06719	9.49542	0.000256011	ATHILA2	LTR/Gypsy
AT4TE20920	2.05232	8.73182	0.000127868	ATHILA2	LTR/Gypsy
AT5TE38625	3.64009	8.62534	4.61036e-09	ATHILA6A	LTR/Gypsy
AT5TE40185	2.71756	8.7465	8.25319e-07	ATHILA0_I	LTR/Gypsy
AT5TE41325	2.29328	10.2774	0.000189086	ATHILA2	LTR/Gypsy
AT5TE41425	2.16717	8.83514	5.08531e-05	ATHILA2	LTR/Gypsy
AT5TE41545	2.09582	8.65652	0.000101284	ATHILA4A	LTR/Gypsy
AT5TE42065	2.4652	8.40072	9.16622e-06	ATHILA2	LTR/Gypsy
AT5TE42435	2.33998	8.95199	2.8048e-05	ATHILA6A	LTR/Gypsy
AT5TE42825	2.51549	9.0474	9.25979e-06	ATHILA2	LTR/Gypsy
AT5TE42985	2.89052	9.84768	3.33398e-06	ATHILA6B	LTR/Gypsy
AT5TE43240	2.17785	8.59143	8.14506e-05	ATHILA2	LTR/Gypsy
AT5TE43400	2.1763	9.54455	0.000151071	ATHILA2	LTR/Gypsy
AT5TE43435	2.24997	8.15781	6.31757e-05	ATHILA6A	LTR/Gypsy
AT5TE44070	2.80059	10.2384	1.07232e-05	ATHILA2	LTR/Gypsy
AT5TE44225	2.27745	9.19608	4.32233e-05	ATHILA6A	LTR/Gypsy
AT5TE46015	2.34747	8.61505	1.91803e-05	ATHILA3	LTR/Gypsy
AT5TE46255	2.63798	8.55043	1.76896e-06	ATHILA3	LTR/Gypsy
AT5TE46485	3.2616	9.01962	6.96738e-08	ATHILA6A	LTR/Gypsy
AT5TE47485	2.14821	8.91082	7.92308e-05	ATHILA2	LTR/Gypsy
AT5TE65370	2.97111	10.3103	4.02109e-06	ATCOPIA21	LTR/Copia

### Sheet: DDM1vWTdown
te_id	logFC	logCPM	PValue	te_family	te_superfamily
NA	NA	NA	NA	NA	NA

### Sheet: DDM1RDR6vWTdown
te_id	logFC	logCPM	PValue	te_family	te_superfamily
AT1TE46660	-3.44459	7.18513	0.00131109	VANDAL3	DNA/MuDR
AT1TE54990	-2.45455	7.48536	0.00236628	ENDOVIR1	LTR/Copia
AT1TE62585	-2.5774	7.54025	0.00114461	ATGP1	LTR/Gypsy
AT2TE03965	-4.02021	9.06633	4.91317e-10	ATREP15	RC/Helitron
AT5TE08870	-3.63437	7.35464	0.000381985	ATCOPIA18	LTR/Copia
AT5TE43785	-2.58945	7.61523	0.000896373	ATCOPIA25	LTR/Copia
AT5TE44795	-3.2114	7.59726	0.000122072	ATENSPM6	DNA/En-Spm

### Sheet: DDM1RDR6vDDM1down
te_id	logFC	logCPM	PValue	te_family	te_superfamily
AT2TE03965	-2.47645	9.06633	0.000529939	ATREP15	RC/Helitron

### Sheet: Read Stats per DE Element
te_id	te_family	te_superfamily	chr	start	end	strand	length	col0_fl	ddm1_fl	ddm1rdr6_fl	col0_prop_disc	ddm1_prop_disc	ddm1rdr6_prop_disc	col0_conc	col0_disc	ddm1_conc	ddm1_disc	ddm1rdr6_conc	ddm1rdr6_disc	col0_ont	ddm1_ont	ddm1rdr6_ont	col0.1_conc	col0.2_conc	col0.3_conc	col0.1_disc	col0.2_disc	col0.3_disc	ddm1.1_conc	ddm1.3_conc	ddm1.1_disc	ddm1.3_disc	ddm1rdr6.1_conc	ddm1rdr6.2_conc	ddm1rdr6.3_conc	ddm1rdr6.1_disc	ddm1rdr6.2_disc	ddm1rdr6.3_disc
AT3TE76225	ATCOPIA52	LTR/Copia	Chr3	18791152	18796089	+	4938	0	18	0	0	0.0246709	0.0234859	41	0	23562	596	18752	451	2	3316	503	20	9	12	0	0	0	11949	11613	276	320	9698	4275	4779	234	97	120
AT5TE20395	ATCOPIA93	LTR/Copia	Chr5	5629978	5635310	+	5333	0	2	0	0	0.00167304	0.00169716	60	0	8354	14	18823	32	2	3615	3225	23	9	28	0	0	0	3884	4470	5	9	9171	3893	5759	14	9	9
AT1TE36035	ATCOPIA51	LTR/Copia	Chr1	11148308	11152649	-	4342	0	5	0	0	0.00108167	0	27	0	3694	4	3568	0	4	475	53	13	6	8	0	0	0	1615	2079	2	2	1684	853	1031	0	0	0
AT3TE91200	ATCOPIA51	LTR/Copia	Chr3	22385751	22390053	-	4303	0	4	0	0	0.00143885	0.000456204	26	0	2082	3	2191	1	1	43	14	15	4	7	0	0	0	910	1172	3	0	956	553	682	0	0	1
AT1TE41580	ATCOPIA93	LTR/Copia	Chr1	12755060	12760395	+	5336	0	2	0	0	0.0018105	0.00218384	15	0	1654	3	5026	11	4	678	681	9	1	5	0	0	0	878	776	0	3	2083	1168	1775	4	1	6
AT1TE45315	ATGP3	LTR/Gypsy	Chr1	13818560	13823827	+	5268	0	3	0	0	0	0.0017452	19	0	1241	0	4004	7	1	112	79	16	2	1	0	0	0	425	816	0	0	1780	868	1356	2	2	3
AT3TE16035	ATGP3	LTR/Gypsy	Chr3	3807367	3812643	-	5277	0	3	0	0	0	0.00104603	13	0	886	0	2865	3	0	60	55	11	1	1	0	0	0	292	594	0	0	1213	621	1031	1	0	2
AT4TE25200	ATCOPIA51	LTR/Copia	Chr4	5987004	5991976	+	4973	0	0	0	0	0.00399202	0.00959693	15	0	499	2	1548	15	3	80	46	10	3	2	0	0	0	101	398	0	2	754	342	452	8	4	3
AT5TE42440	ATHILA6A	LTR/Gypsy	Chr5	11810265	11821593	-	11329	0	0	0	0	0	0	119	0	128	0	113	0	4	38	9	95	9	15	0	0	0	96	32	0	0	33	42	38	0	0	0
AT1TE51040	ATHILA6A	LTR/Gypsy	Chr1	15455488	15486506	+	31019	0	0	0	0	0	0	94	0	105	0	123	0	4	45	9	69	7	18	0	0	0	88	17	0	0	32	45	46	0	0	0
AT1TE66380	ATCOPIA48	LTR/Copia	Chr1	20085179	20090143	+	4965	0	0	0	0	0	0	15	0	78	0	91	0	1	11	1	12	1	2	0	0	0	39	39	0	0	55	19	17	0	0	0
AT1TE49300	ATHILA2	LTR/Gypsy	Chr1	15061271	15069809	-	8539	0	0	0	0	0	0	14	0	40	0	15	0	1	11	3	9	2	3	0	0	0	29	11	0	0	7	6	2	0	0	0
AT4TE14035	ATHILA6A	LTR/Gypsy	Chr4	3013166	3024926	+	11761	0	0	0	0	0	0	28	0	37	0	18	0	4	18	5	21	4	3	0	0	0	28	9	0	0	8	4	6	0	0	0
AT5TE42420	ATHILA2	LTR/Gypsy	Chr5	11796904	11808296	-	11393	0	0	0	0.047619	0	0	20	1	37	0	11	0	2	8	1	19	0	1	1	0	0	27	10	0	0	6	3	2	0	0	0
AT2TE22505	ATHILA2	LTR/Gypsy	Chr2	5565096	5573068	+	7973	0	0	0	0	0	0	43	0	35	0	30	0	4	22	7	38	2	3	0	0	0	22	13	0	0	12	13	5	0	0	0
AT1TE49845	ATHILA6B	LTR/Gypsy	Chr1	15178937	15186992	+	8056	0	0	0	0	0	0	21	0	32	0	22	0	6	11	0	18	1	2	0	0	0	28	4	0	0	10	10	2	0	0	0
AT4TE14295	ATHILA2	LTR/Gypsy	Chr4	3087019	3097887	-	10869	0	0	0	0	0	0	26	0	30	0	17	0	3	12	1	24	2	0	0	0	0	23	7	0	0	6	3	8	0	0	0
AT4TE20745	ATHILA2	LTR/Gypsy	Chr4	4958195	4969597	+	11403	0	0	0	0	0	0	45	0	28	0	21	0	5	14	3	37	5	3	0	0	0	23	5	0	0	13	7	1	0	0	0
AT1TE51735	ATHILA2	LTR/Gypsy	Chr1	15703960	15715037	-	11078	0	0	0	0.0344828	0	0	28	1	28	0	16	0	6	13	2	26	0	2	1	0	0	21	7	0	0	8	3	5	0	0	0
AT2TE24385	ATHILA6A	LTR/Gypsy	Chr2	5984986	5996552	+	11567	0	0	0	0	0	0	39	0	28	0	9	0	2	10	2	28	5	6	0	0	0	23	5	0	0	4	4	1	0	0	0
AT5TE47200	ATHILA2	LTR/Gypsy	Chr5	13317244	13328540	-	11297	0	0	0	0	0	0	30	0	27	0	24	0	1	11	1	25	3	2	0	0	0	20	7	0	0	11	6	7	0	0	0
AT5TE43255	ATHILA2	LTR/Gypsy	Chr5	12128971	12138053	-	9083	0	0	0	0	0	0	38	0	26	0	26	0	2	9	6	33	3	2	0	0	0	18	8	0	0	11	6	9	0	0	0
AT1TE51080	ATHILA2	LTR/Gypsy	Chr1	15512098	15519432	-	7335	0	0	0	0	0	0	25	0	25	0	11	0	6	14	1	21	1	3	0	0	0	18	7	0	0	7	2	2	0	0	0
AT3TE55375	ATHILA2	LTR/Gypsy	Chr3	13634514	13640748	-	6235	0	0	0	0	0	0.153846	15	0	22	0	11	2	4	11	0	13	1	1	0	0	0	18	4	0	0	7	3	1	0	2	0
AT2TE16190	ATHILA2	LTR/Gypsy	Chr2	3731281	3740503	+	9223	0	0	0	0.030303	0	0	32	1	21	0	18	0	1	13	5	22	7	3	1	0	0	20	1	0	0	9	2	7	0	0	0
AT3TE55360	ATHILA6B	LTR/Gypsy	Chr3	13619468	13628948	-	9481	0	0	0	0	0	0	16	0	21	0	15	0	2	14	2	11	1	4	0	0	0	16	5	0	0	8	3	4	0	0	0
AT3TE58020	ATHILA2	LTR/Gypsy	Chr3	14151420	14157497	+	6078	0	0	0	0	0	0	13	0	21	0	11	0	2	10	2	9	2	2	0	0	0	17	4	0	0	1	8	2	0	0	0
AT4TE15945	ATHILA2	LTR/Gypsy	Chr4	3537291	3547183	-	9893	0	0	0	0	0	0	19	0	20	0	18	0	0	11	2	16	1	2	0	0	0	16	4	0	0	9	5	4	0	0	0
AT5TE40490	ATDNA12T3_2	DNA	Chr5	11187346	11187911	-	566	0	5	0	0	0	0	26	0	19	0	8	0	10	39	7	14	4	8	0	0	0	17	2	0	0	1	6	1	0	0	0
AT1TE46690	ATHILA7	LTR/Gypsy	Chr1	14230071	14242310	+	12240	0	0	0	0	0	0	14	0	18	0	13	0	0	7	0	11	2	1	0	0	0	14	4	0	0	5	4	4	0	0	0
AT3TE57110	ATHILA2	LTR/Gypsy	Chr3	13902135	13905745	+	3611	0	0	0	0	0	0	14	0	18	0	12	0	0	4	0	13	1	0	0	0	0	14	4	0	0	5	4	3	0	0	0
AT4TE18060	ATHILA6A	LTR/Gypsy	Chr4	4176306	4180902	-	4597	0	0	0	0	0	0	9	0	18	0	6	0	0	7	1	5	2	2	0	0	0	11	7	0	0	2	3	1	0	0	0
AT2TE11145	ATHILA2	LTR/Gypsy	Chr2	2447742	2454177	+	6436	0	0	0	0	0	0	21	0	17	0	17	0	1	10	4	18	2	1	0	0	0	15	2	0	0	6	6	5	0	0	0
AT4TE16400	ATHILA2	LTR/Gypsy	Chr4	3697525	3703860	+	6336	0	0	0	0	0	0	19	0	17	0	11	0	1	6	0	14	2	3	0	0	0	14	3	0	0	5	4	2	0	0	0
AT3TE62025	ATHILA2	LTR/Gypsy	Chr3	15257913	15263797	+	5885	0	0	0	0	0	0	17	0	16	0	10	0	0	7	0	15	1	1	0	0	0	11	5	0	0	7	1	2	0	0	0
AT4TE16150	ATHILA2	LTR/Gypsy	Chr4	3615645	3621063	-	5419	0	0	0	0	0	0	14	0	16	0	7	0	3	9	0	12	1	1	0	0	0	14	2	0	0	5	0	2	0	0	0
AT5TE65370	ATCOPIA21	LTR/Copia	Chr5	18142156	18146898	-	4743	0	0	0	0	0	0.0185185	11	0	15	0	159	3	0	10	1	9	0	2	0	0	0	13	2	0	0	131	2	26	2	0	1
AT1TE47750	ATHILA2	LTR/Gypsy	Chr1	14493852	14498848	+	4997	0	0	0	0	0	0	10	0	15	0	9	0	1	8	1	10	0	0	0	0	0	11	4	0	0	7	1	1	0	0	0
AT1TE51000	ATHILA2	LTR/Gypsy	Chr1	15445239	15448968	-	3730	0	0	0	0	0	0	15	0	15	0	8	0	1	4	1	11	1	3	0	0	0	13	2	0	0	3	2	3	0	0	0
AT3TE59695	ATHILA2	LTR/Gypsy	Chr3	14577973	14583063	-	5091	0	0	0	0	0	0	15	0	15	0	6	0	5	6	2	13	0	2	0	0	0	12	3	0	0	3	2	1	0	0	0
AT1TE47765	ATHILA2	LTR/Gypsy	Chr1	14499494	14502836	+	3343	0	0	0	0	0	0	10	0	15	0	5	0	0	2	0	10	0	0	0	0	0	14	1	0	0	3	0	2	0	0	0
AT4TE16395	ATHILA6A	LTR/Gypsy	Chr4	3693380	3697524	+	4145	0	0	0	0	0	0	11	0	14	0	14	0	1	6	2	7	2	2	0	0	0	10	4	0	0	1	9	4	0	0	0
AT5TE47500	ATHILA2	LTR/Gypsy	Chr5	13399829	13405621	+	5793	0	0	0	0	0	0	17	0	14	0	10	0	0	6	3	15	1	1	0	0	0	9	5	0	0	5	2	3	0	0	0
AT4TE15805	ATHILA6A	LTR/Gypsy	Chr4	3494230	3498042	-	3813	0	0	0	0	0	0	8	0	14	0	9	0	1	3	1	7	0	1	0	0	0	11	3	0	0	5	4	0	0	0	0
AT2TE18895	ATHILA6A	LTR/Gypsy	Chr2	4518081	4522501	-	4421	0	0	0	0	0	0	12	0	14	0	7	0	1	5	1	12	0	0	0	0	0	12	2	0	0	2	2	3	0	0	0
AT4TE19040	ATHILA6A	LTR/Gypsy	Chr4	4526937	4532034	+	5098	0	0	0	0	0	0	13	0	14	0	6	0	0	3	3	11	2	0	0	0	0	9	5	0	0	1	0	5	0	0	0
AT5TE44070	ATHILA2	LTR/Gypsy	Chr5	12432747	12436388	+	3642	0	0	0	0	0	0	10	0	14	0	6	0	0	5	2	7	2	1	0	0	0	10	4	0	0	5	1	0	0	0	0
AT5TE43820	ATHILA0_I	LTR/Gypsy	Chr5	12342940	12347386	-	4447	0	0	0	0	0	0	7	0	13	0	13	0	0	9	5	6	0	1	0	0	0	11	2	0	0	1	7	5	0	0	0
AT4TE18755	ATHILA2	LTR/Gypsy	Chr4	4429976	4436782	+	6807	0	0	0	0	0	0	11	0	13	0	11	0	1	8	0	9	0	2	0	0	0	12	1	0	0	3	4	4	0	0	0
AT3TE60510	ATHILA2	LTR/Gypsy	Chr3	14813276	14816680	+	3405	0	0	0	0	0	0	4	0	13	0	6	0	1	2	1	4	0	0	0	0	0	10	3	0	0	3	2	1	0	0	0
AT2TE28020	ATMU1	DNA/MuDR	Chr2	6881261	6884610	+	3350	0	0	0	0	0	0	8	0	13	0	5	0	1	11	5	7	1	0	0	0	0	11	2	0	0	1	1	3	0	0	0
AT2TE16255	ATHILA6A	LTR/Gypsy	Chr2	3767234	3770915	-	3682	0	0	0	0	0	0	4	0	13	0	4	0	2	9	3	4	0	0	0	0	0	12	1	0	0	2	1	1	0	0	0
AT5TE41325	ATHILA2	LTR/Gypsy	Chr5	11421082	11424608	+	3527	0	0	0	0	0	0	9	0	13	0	4	0	0	5	0	7	1	1	0	0	0	11	2	0	0	2	1	1	0	0	0
AT1TE44690	ATHILA2	LTR/Gypsy	Chr1	13650502	13654369	-	3868	0	0	0	0	0	0	16	0	12	0	10	0	0	7	0	11	2	3	0	0	0	9	3	0	0	7	1	2	0	0	0
AT1TE46755	ATHILA2	LTR/Gypsy	Chr1	14242404	14248337	+	5934	0	0	0	0	0	0	14	0	12	0	10	0	5	5	2	10	3	1	0	0	0	10	2	0	0	2	4	4	0	0	0
AT4TE17070	ATHILA2	LTR/Gypsy	Chr4	3903579	3907337	-	3759	0	0	0	0	0	0	5	0	12	0	7	0	0	4	3	4	0	1	0	0	0	11	1	0	0	2	3	2	0	0	0
AT5TE43400	ATHILA2	LTR/Gypsy	Chr5	12210585	12214142	-	3558	0	0	0	0	0	0	10	0	11	0	7	0	0	4	1	8	1	1	0	0	0	8	3	0	0	1	3	3	0	0	0
AT2TE21420	ATHILA2	LTR/Gypsy	Chr2	5250333	5253680	+	3348	0	0	0	0	0	0	8	0	11	0	2	0	0	3	1	7	1	0	0	0	0	7	4	0	0	0	0	2	0	0	0
AT1TE49320	ATHILA6B	LTR/Gypsy	Chr1	15069810	15074155	-	4346	0	0	0	0	0	0	5	0	10	0	12	0	0	9	1	3	1	1	0	0	0	8	2	0	0	3	6	3	0	0	0
AT2TE18015	ATHILA2	LTR/Gypsy	Chr2	4288453	4292852	-	4400	0	0	0	0	0	0	8	0	10	0	12	0	2	2	1	6	2	0	0	0	0	7	3	0	0	3	3	6	0	0	0
AT5TE44225	ATHILA6A	LTR/Gypsy	Chr5	12473154	12476441	-	3288	0	0	0	0	0	0	6	0	10	0	12	0	1	7	1	5	0	1	0	0	0	7	3	0	0	1	6	5	0	0	0
AT4TE14410	ATHILA2	LTR/Gypsy	Chr4	3125275	3129084	+	3810	0	0	0	0	0	0	10	0	10	0	7	0	4	7	4	9	0	1	0	0	0	8	2	0	0	3	1	3	0	0	0
AT1TE44670	ATHILA6B	LTR/Gypsy	Chr1	13644552	13648938	-	4387	0	0	0	0	0	0	9	0	10	0	6	0	2	4	0	8	0	1	0	0	0	9	1	0	0	4	2	0	0	0	0
AT3TE57340	ATHILA2	LTR/Gypsy	Chr3	13966362	13969082	+	2721	0	0	0	0	0	0	5	0	10	0	3	0	0	3	4	4	0	1	0	0	0	7	3	0	0	1	1	1	0	0	0
AT2TE17405	ATHILA2	LTR/Gypsy	Chr2	4122248	4126434	-	4187	0	0	0	0	0.1	0	14	0	9	1	5	0	1	3	0	11	3	0	0	0	0	7	2	1	0	1	2	2	0	0	0
AT2TE12425	ATHILA2	LTR/Gypsy	Chr2	2827404	2831332	+	3929	0	0	0	0	0	0	12	0	9	0	8	0	1	2	4	6	3	3	0	0	0	8	1	0	0	5	0	3	0	0	0
AT5TE43240	ATHILA2	LTR/Gypsy	Chr5	12124644	12128903	-	4260	0	0	0	0	0	0	11	0	9	0	7	0	0	9	1	9	0	2	0	0	0	7	2	0	0	3	3	1	0	0	0
AT1TE51645	ATHILA2	LTR/Gypsy	Chr1	15676217	15683600	-	7384	0	0	0	0	0	0	13	0	9	0	6	0	2	5	0	10	1	2	0	0	0	7	2	0	0	2	4	0	0	0	0
AT4TE18695	ATHILA2	LTR/Gypsy	Chr4	4407852	4410665	+	2814	0	0	0	0	0	0	6	0	9	0	5	0	0	7	0	6	0	0	0	0	0	8	1	0	0	1	1	3	0	0	0
AT4TE18700	ATHILA6B	LTR/Gypsy	Chr4	4410666	4414369	+	3704	0	0	0	0.125	0	0	7	1	9	0	2	0	1	4	2	5	1	1	1	0	0	7	2	0	0	1	0	1	0	0	0
AT1TE47780	ATHILA2	LTR/Gypsy	Chr1	14504549	14507555	+	3007	0	0	0	0	0.2	0	3	0	8	2	6	0	3	3	1	2	1	0	0	0	0	5	3	2	0	3	2	1	0	0	0
AT2TE11330	ATHILA2	LTR/Gypsy	Chr2	2487781	2491971	+	4191	0	0	0	0	0	0	6	0	8	0	8	0	1	3	0	5	0	1	0	0	0	7	1	0	0	7	1	0	0	0	0
AT5TE44205	ATHILA2	LTR/Gypsy	Chr5	12468919	12472568	-	3650	0	0	0	0	0	0	7	0	8	0	6	0	1	2	0	6	1	0	0	0	0	5	3	0	0	5	1	0	0	0	0
AT3TE51650	ATHILA2	LTR/Gypsy	Chr3	12532368	12535566	+	3199	0	0	0	0	0	0	9	0	8	0	4	0	1	2	4	8	0	1	0	0	0	6	2	0	0	3	1	0	0	0	0
AT1TE49325	ATHILA2	LTR/Gypsy	Chr1	15074170	15076081	-	1912	0	0	0	0	0	0	5	0	8	0	2	0	0	4	0	5	0	0	0	0	0	8	0	0	0	0	2	0	0	0	0
AT3TE51300	ATHILA2	LTR/Gypsy	Chr3	12401405	12403742	+	2338	0	0	0	0	0	0	7	0	8	0	2	0	1	5	0	7	0	0	0	0	0	7	1	0	0	2	0	0	0	0	0
AT1TE46660	VANDAL3	DNA/MuDR	Chr1	14212699	14214745	+	2047	0	0	0	0	0	NA	6	0	8	0	0	0	0	7	0	5	0	1	0	0	0	8	0	0	0	0	0	0	0	0	0
AT1TE45200	ATHILA2	LTR/Gypsy	Chr1	13796499	13800080	-	3582	0	0	0	0	0	0	14	0	7	0	7	0	1	3	2	9	3	2	0	0	0	5	2	0	0	2	3	2	0	0	0
AT2TE18885	ATHILA2	LTR/Gypsy	Chr2	4513698	4517287	-	3590	0	0	0	0	0	0	10	0	7	0	6	0	1	2	4	10	0	0	0	0	0	7	0	0	0	3	0	3	0	0	0
AT1TE54990	ENDOVIR1	LTR/Copia	Chr1	16677344	16680139	+	2796	0	0	0	0	0	0	12	0	7	0	4	0	1	4	1	9	2	1	0	0	0	3	4	0	0	2	2	0	0	0	0
AT5TE41545	ATHILA4A	LTR/Gypsy	Chr5	11485738	11488423	+	2686	0	0	0	0	0	0	13	0	7	0	4	0	0	3	0	11	2	0	0	0	0	6	1	0	0	2	2	0	0	0	0
AT3TE50970	ATHILA2	LTR/Gypsy	Chr3	12312856	12314639	-	1784	0	0	0	0	0	0	5	0	7	0	2	0	0	3	0	5	0	0	0	0	0	6	1	0	0	1	1	0	0	0	0
AT4TE13290	ATHILA2	LTR/Gypsy	Chr4	2829412	2833242	+	3831	0	0	0	0	0	0	13	0	6	0	8	0	0	1	0	10	2	1	0	0	0	4	2	0	0	3	4	1	0	0	0
AT5TE46015	ATHILA3	LTR/Gypsy	Chr5	12925172	12928865	-	3694	0	0	0	0	0	0	5	0	6	0	8	0	2	6	2	4	0	1	0	0	0	3	3	0	0	4	3	1	0	0	0
AT3TE60200	ATHILA3	LTR/Gypsy	Chr3	14714536	14717949	+	3414	0	0	0	0	0	0	12	0	6	0	3	0	0	3	1	9	1	2	0	0	0	6	0	0	0	2	1	0	0	0	0
AT4TE52540	Unassigned	Unassigned	Chr4	11405812	11407512	+	1701	0	0	0	NA	0	0	0	0	6	0	3	0	1	1	0	0	0	0	0	0	0	5	1	0	0	2	1	0	0	0	0
AT2TE21280	ATHILA2	LTR/Gypsy	Chr2	5187015	5188726	-	1712	0	0	0	0	0	0	8	0	6	0	2	0	0	2	0	7	0	1	0	0	0	5	1	0	0	1	1	0	0	0	0
AT3TE55410	ATHILA2	LTR/Gypsy	Chr3	13657685	13659434	-	1750	0	0	0	0	0	0	10	0	6	0	2	0	0	0	0	8	2	0	0	0	0	4	2	0	0	2	0	0	0	0	0
AT5TE40195	ATHILA2	LTR/Gypsy	Chr5	11083548	11086024	+	2477	0	0	0	NA	0	0	0	0	6	0	2	0	1	5	0	0	0	0	0	0	0	1	5	0	0	0	2	0	0	0	0
AT2TE12285	ATHILA2	LTR/Gypsy	Chr2	2786398	2788004	-	1607	0	0	0	0	0	0	6	0	6	0	1	0	0	1	0	5	0	1	0	0	0	5	1	0	0	0	0	1	0	0	0
AT5TE44795	ATENSPM6	DNA/En-Spm	Chr5	12652824	12654798	+	1975	0	0	0	0	0	NA	10	0	6	0	0	0	1	3	0	6	3	1	0	0	0	3	3	0	0	0	0	0	0	0	0
AT2TE21450	ATHILA2	LTR/Gypsy	Chr2	5259432	5262437	+	3006	0	0	0	0	0	0	11	0	5	0	8	0	0	9	0	10	0	1	0	0	0	5	0	0	0	2	6	0	0	0	0
AT4TE15800	ATHILA6A	LTR/Gypsy	Chr4	3491952	3494229	+	2278	0	0	0	0	0	0	6	0	5	0	5	0	0	3	0	3	2	1	0	0	0	5	0	0	0	3	1	1	0	0	0
AT5TE42435	ATHILA6A	LTR/Gypsy	Chr5	11808470	11810264	-	1795	0	0	0	0	0	0	6	0	5	0	5	0	0	2	1	5	1	0	0	0	0	4	1	0	0	4	1	0	0	0	0
AT2TE16265	ATHILA2	LTR/Gypsy	Chr2	3770957	3773386	-	2430	0	0	0	0	0	0	10	0	5	0	4	0	0	3	0	8	1	1	0	0	0	4	1	0	0	3	1	0	0	0	0
AT2TE17570	ATHILA2	LTR/Gypsy	Chr2	4153428	4155437	+	2010	0	0	0	0	0	0	4	0	5	0	4	0	0	1	1	3	1	0	0	0	0	4	1	0	0	2	1	1	0	0	0
AT2TE11765	ATHILA2	LTR/Gypsy	Chr2	2622154	2623982	+	1829	0	0	0	0	0	0	9	0	5	0	3	0	0	2	0	7	1	1	0	0	0	5	0	0	0	0	2	1	0	0	0
AT2TE12040	ATHILA3	LTR/Gypsy	Chr2	2721276	2722904	-	1629	0	0	0	0	0	0	4	0	5	0	3	0	0	1	1	3	0	1	0	0	0	3	2	0	0	1	2	0	0	0	0
AT3TE48090	ATHILA2	LTR/Gypsy	Chr3	11552015	11553785	-	1771	0	0	0	0	0	0	3	0	5	0	3	0	0	4	1	3	0	0	0	0	0	3	2	0	0	1	2	0	0	0	0
AT4TE09795	ATHILA3	LTR/Gypsy	Chr4	2061889	2064098	+	2210	0	0	0	0	0	0	2	0	5	0	3	0	0	4	0	1	0	1	0	0	0	2	3	0	0	2	1	0	0	0	0
AT1TE34650	ATLINEIII	LINE/L1	Chr1	10723434	10725219	+	1786	0	0	0	0	0	0	1	0	5	0	2	0	0	7	0	1	0	0	0	0	0	5	0	0	0	1	0	1	0	0	0
AT1TE45475	ATHILA6A	LTR/Gypsy	Chr1	13862959	13864749	-	1791	0	0	0	0	0	0	9	0	5	0	2	0	0	4	3	6	3	0	0	0	0	4	1	0	0	0	0	2	0	0	0
AT2TE14490	ATCOPIA76	LTR/Copia	Chr2	3342505	3342805	+	301	0	0	0	NA	0	0	0	0	5	0	2	0	2	17	1	0	0	0	0	0	0	3	2	0	0	1	1	0	0	0	0
AT2TE15695	ATHILA2	LTR/Gypsy	Chr2	3604313	3605677	+	1365	0	0	0	0	0	0	2	0	5	0	2	0	0	0	0	1	0	1	0	0	0	4	1	0	0	2	0	0	0	0	0
AT2TE17585	ATHILA0_I	LTR/Gypsy	Chr2	4157508	4159309	+	1802	0	0	0	0	0	0	2	0	5	0	2	0	0	0	1	1	1	0	0	0	0	5	0	0	0	1	1	0	0	0	0
AT2TE17795	ATHILA2	LTR/Gypsy	Chr2	4217157	4218952	-	1796	0	0	0	0	0	0	3	0	5	0	2	0	2	0	0	2	1	0	0	0	0	3	2	0	0	1	1	0	0	0	0
AT2TE19055	ATHILA6A	LTR/Gypsy	Chr2	4593647	4598857	-	5211	0	0	0	0	0	0	6	0	5	0	2	0	1	7	1	3	1	2	0	0	0	4	1	0	0	2	0	0	0	0	0
AT3TE51255	ATHILA2	LTR/Gypsy	Chr3	12381769	12383061	-	1293	0	0	0	0	0	0	7	0	5	0	2	0	1	0	0	6	0	1	0	0	0	2	3	0	0	1	1	0	0	0	0
AT4TE15785	ATHILA6A	LTR/Gypsy	Chr4	3490412	3491401	-	990	0	0	0	NA	0	0	0	0	5	0	2	0	0	1	0	0	0	0	0	0	0	4	1	0	0	0	1	1	0	0	0
AT1TE46305	ATHILA0_I	LTR/Gypsy	Chr1	14098634	14101812	-	3179	0	0	0	0	0	0	8	0	5	0	1	0	0	1	3	7	1	0	0	0	0	4	1	0	0	0	0	1	0	0	0
AT2TE15500	ATHILA2	LTR/Gypsy	Chr2	3554462	3556283	+	1822	0	0	0	0	0	0	4	0	5	0	1	0	1	3	0	4	0	0	0	0	0	2	3	0	0	0	0	1	0	0	0
AT2TE22260	ATHILA2	LTR/Gypsy	Chr2	5498816	5500511	+	1696	0	0	0	0	0	0	4	0	5	0	1	0	1	2	1	4	0	0	0	0	0	5	0	0	0	1	0	0	0	0	0
AT5TE43785	ATCOPIA25	LTR/Copia	Chr5	12332946	12334530	-	1585	0	0	0	0	0	0	9	0	5	0	1	0	2	2	1	8	1	0	0	0	0	3	2	0	0	1	0	0	0	0	0
AT3TE61615	ATHILA2	LTR/Gypsy	Chr3	15137462	15139537	+	2076	0	0	0	0	0	NA	3	0	5	0	0	0	0	4	3	2	0	1	0	0	0	4	1	0	0	0	0	0	0	0	0
AT4TE18635	ATHILA0_I	LTR/Gypsy	Chr4	4393233	4394249	-	1017	0	0	0	NA	0	NA	0	0	5	0	0	0	0	0	0	0	0	0	0	0	0	2	3	0	0	0	0	0	0	0	0
AT5TE08870	ATCOPIA18	LTR/Copia	Chr5	2441253	2443637	+	2385	0	0	0	0	0	NA	8	0	5	0	0	0	0	2	1	7	0	1	0	0	0	4	1	0	0	0	0	0	0	0	0
AT1TE51010	ATHILA2	LTR/Gypsy	Chr1	15450628	15450822	-	195	0	0	0	NA	0	0	0	0	4	0	11	0	0	0	1	0	0	0	0	0	0	3	1	0	0	0	7	4	0	0	0
AT1TE51475	ATHILA6A	LTR/Gypsy	Chr1	15636763	15639274	+	2512	0	0	0	0	0	0	5	0	4	0	10	0	0	2	1	5	0	0	0	0	0	2	2	0	0	4	4	2	0	0	0
AT4TE23780	ATREP10D	RC/Helitron	Chr4	5673996	5676613	+	2618	0	0	0	0	0	0	2	0	4	0	7	0	1	6	1	1	0	1	0	0	0	4	0	0	0	7	0	0	0	0	0
AT3TE49545	ATHILA6B	LTR/Gypsy	Chr3	11900079	11901962	+	1884	0	0	0	0	0	0	10	0	4	0	5	0	1	3	0	10	0	0	0	0	0	3	1	0	0	2	1	2	0	0	0
AT5TE43435	ATHILA6A	LTR/Gypsy	Chr5	12225103	12227283	-	2181	0	0	0	0	0	0	6	0	4	0	3	0	1	3	1	5	0	1	0	0	0	4	0	0	0	2	1	0	0	0	0
AT4TE17505	ATHILA	LTR/Gypsy	Chr4	4033922	4035339	-	1418	0	0	0	0	0	0	6	0	4	0	2	0	1	1	1	5	1	0	0	0	0	3	1	0	0	1	0	1	0	0	0
AT4TE20920	ATHILA2	LTR/Gypsy	Chr4	5008399	5010148	-	1750	0	0	0	0	0	0	6	0	4	0	2	0	0	2	1	5	1	0	0	0	0	2	2	0	0	1	0	1	0	0	0
AT1TE52000	ATHILA2	LTR/Gypsy	Chr1	15790137	15791906	-	1770	0	0	0	0	0	0	5	0	4	0	1	0	0	2	0	5	0	0	0	0	0	2	2	0	0	0	0	1	0	0	0
AT2TE17620	ATHILA0_I	LTR/Gypsy	Chr2	4174052	4175324	-	1273	0	0	0	0	0	0	2	0	4	0	1	0	0	3	0	2	0	0	0	0	0	4	0	0	0	0	0	1	0	0	0
AT5TE46760	ATHILA2	LTR/Gypsy	Chr5	13133945	13135657	-	1713	0	0	0	0	0	0	5	0	4	0	1	0	0	3	0	4	1	0	0	0	0	4	0	0	0	0	0	1	0	0	0
AT1TE44680	ATHILA6B	LTR/Gypsy	Chr1	13649327	13650463	-	1137	0	0	0	0	0	NA	3	0	4	0	0	0	0	2	0	3	0	0	0	0	0	4	0	0	0	0	0	0	0	0	0
AT1TE62585	ATGP1	LTR/Gypsy	Chr1	18894359	18895470	+	1112	0	0	0	0	0	NA	6	0	4	0	0	0	0	3	2	6	0	0	0	0	0	4	0	0	0	0	0	0	0	0	0
AT4TE16230	ATHILA3	LTR/Gypsy	Chr4	3646881	3647686	-	806	0	0	0	0	0	NA	1	0	4	0	0	0	0	1	0	1	0	0	0	0	0	4	0	0	0	0	0	0	0	0	0
AT1TE46385	ATHILA2	LTR/Gypsy	Chr1	14121720	14125084	-	3365	0	0	0	0	0	0	15	0	3	0	5	0	0	4	0	13	1	1	0	0	0	1	2	0	0	2	3	0	0	0	0
AT5TE42985	ATHILA6B	LTR/Gypsy	Chr5	12048552	12050505	-	1954	0	0	0	0	0	0	9	0	3	0	5	0	0	1	1	7	1	1	0	0	0	3	0	0	0	3	2	0	0	0	0
AT3TE91870	ATCOPIA13	LTR/Copia	Chr3	22548416	22551263	-	2848	0	0	0	NA	0	0	0	0	3	0	4	0	0	0	1	0	0	0	0	0	0	3	0	0	0	1	2	1	0	0	0
AT4TE14220	ATHILA0_I	LTR/Gypsy	Chr4	3072811	3074368	+	1558	0	0	0	0	0	0	1	0	3	0	4	0	0	1	0	1	0	0	0	0	0	2	1	0	0	2	1	1	0	0	0
AT1TE51005	ATHILA6B	LTR/Gypsy	Chr1	15448969	15450627	-	1659	0	0	0	0	0	0	4	0	3	0	3	0	0	0	1	3	0	1	0	0	0	3	0	0	0	1	0	2	0	0	0
AT4TE08850	ATHILA2	LTR/Gypsy	Chr4	1763889	1765667	-	1779	0	0	0	0	0	0	10	0	3	0	3	0	0	1	0	9	1	0	0	0	0	3	0	0	0	2	0	1	0	0	0
AT1TE51370	ATHILA2	LTR/Gypsy	Chr1	15616246	15618055	-	1810	0	0	0	0	0	0	3	0	3	0	2	0	0	2	0	3	0	0	0	0	0	3	0	0	0	2	0	0	0	0	0
AT5TE72200	TSCL	LINE?	Chr5	20048358	20049583	-	1226	0	0	0	NA	0	0	0	0	3	0	2	0	0	2	0	0	0	0	0	0	0	2	1	0	0	2	0	0	0	0	0
AT3TE59385	ATHILA2	LTR/Gypsy	Chr3	14483820	14485375	-	1556	0	0	0	0	0	0	4	0	3	0	1	0	1	3	0	3	0	1	0	0	0	2	1	0	0	0	0	1	0	0	0
AT2TE17425	ATHILA2	LTR/Gypsy	Chr2	4130634	4132419	-	1786	0	0	0	0	0	NA	3	0	3	0	0	0	0	3	1	3	0	0	0	0	0	3	0	0	0	0	0	0	0	0	0
AT2TE20440	ATHILA6A	LTR/Gypsy	Chr2	4990078	4991751	+	1674	0	0	0	0	0	NA	2	0	3	0	0	0	0	1	0	2	0	0	0	0	0	1	2	0	0	0	0	0	0	0	0
AT3TE60455	ATHILA2	LTR/Gypsy	Chr3	14793856	14795319	+	1464	0	0	0	0	0	NA	9	0	3	0	0	0	0	4	0	9	0	0	0	0	0	3	0	0	0	0	0	0	0	0	0
AT4TE13375	ATHILA0_I	LTR/Gypsy	Chr4	2855366	2857609	+	2244	0	0	0	0	0	NA	3	0	3	0	0	0	0	6	1	3	0	0	0	0	0	1	2	0	0	0	0	0	0	0	0
AT3TE56710	ATHILA6A	LTR/Gypsy	Chr3	13821772	13826423	-	4652	0	0	0	0	0	0	7	0	2	0	5	0	0	2	3	6	1	0	0	0	0	2	0	0	0	3	0	2	0	0	0
AT5TE42825	ATHILA2	LTR/Gypsy	Chr5	11976205	11978373	+	2169	0	0	0	0	0	0	6	0	2	0	5	0	1	4	0	6	0	0	0	0	0	2	0	0	0	1	3	1	0	0	0
AT3TE57470	ATHILA6A	LTR/Gypsy	Chr3	14004583	14006941	+	2359	0	0	0	0	0	0	6	0	2	0	3	0	1	4	2	5	0	1	0	0	0	1	1	0	0	0	1	2	0	0	0
AT5TE41425	ATHILA2	LTR/Gypsy	Chr5	11460347	11462097	+	1751	0	0	0	0	0	0	4	0	2	0	2	0	0	1	0	4	0	0	0	0	0	2	0	0	0	1	0	1	0	0	0
AT2TE17430	ATHILA6A	LTR/Gypsy	Chr2	4132447	4134061	-	1615	0	0	0	0	0	0	5	0	2	0	1	0	2	0	1	4	0	1	0	0	0	2	0	0	0	1	0	0	0	0	0
AT4TE16190	ATHILA2	LTR/Gypsy	Chr4	3636109	3637892	-	1784	0	0	0	0	0	0	8	0	2	0	1	0	0	4	1	6	0	2	0	0	0	1	1	0	0	0	1	0	0	0	0
AT5TE47485	ATHILA2	LTR/Gypsy	Chr5	13398039	13399431	+	1393	0	0	0	0	0	0	3	0	2	0	1	0	1	0	0	3	0	0	0	0	0	2	0	0	0	1	0	0	0	0	0
AT1TE46775	ATHILA6B	LTR/Gypsy	Chr1	14257876	14259091	-	1216	0	0	0	0	0	NA	2	0	2	0	0	0	1	3	0	2	0	0	0	0	0	2	0	0	0	0	0	0	0	0	0
AT3TE50270	ATHILA2	LTR/Gypsy	Chr3	12073053	12073600	+	548	0	0	0	0	0	NA	1	0	2	0	0	0	1	1	0	1	0	0	0	0	0	2	0	0	0	0	0	0	0	0	0
AT3TE59610	ATHILA6A	LTR/Gypsy	Chr3	14551094	14551780	+	687	0	0	0	0	0	NA	2	0	2	0	0	0	1	1	1	2	0	0	0	0	0	2	0	0	0	0	0	0	0	0	0
AT1TE46190	ATHILA2	LTR/Gypsy	Chr1	14059070	14060612	+	1543	0	0	0	0	0	0	6	0	1	0	2	0	0	0	0	5	1	0	0	0	0	1	0	0	0	0	1	1	0	0	0
AT1TE50945	ATHILA2	LTR/Gypsy	Chr1	15431702	15433006	-	1305	0	0	0	0	0	0	4	0	1	0	2	0	2	0	0	3	1	0	0	0	0	1	0	0	0	1	1	0	0	0	0
AT1TE55450	ATREP15	RC/Helitron	Chr1	16777875	16779338	-	1464	0	0	0	NA	0	0	0	0	1	0	2	0	0	5	0	0	0	0	0	0	0	0	1	0	0	0	2	0	0	0	0
AT2TE17640	ATHILA6A	LTR/Gypsy	Chr2	4183674	4184976	+	1303	0	0	0	0	0	0	3	0	1	0	2	0	0	1	0	3	0	0	0	0	0	1	0	0	0	0	0	2	0	0	0
AT2TE19495	ATHILA3	LTR/Gypsy	Chr2	4689871	4690772	-	902	0	0	0	NA	0	0	0	0	1	0	1	0	0	1	0	0	0	0	0	0	0	1	0	0	0	0	0	1	0	0	0
AT3TE58075	ATHILA3	LTR/Gypsy	Chr3	14168912	14169865	+	954	0	0	0	0	0	0	3	0	1	0	1	0	0	1	0	3	0	0	0	0	0	0	1	0	0	1	0	0	0	0	0
AT5TE42065	ATHILA2	LTR/Gypsy	Chr5	11666123	11667241	-	1119	0	0	0	0	0	0	5	0	1	0	1	0	0	0	1	4	1	0	0	0	0	0	1	0	0	1	0	0	0	0	0
AT5TE46255	ATHILA3	LTR/Gypsy	Chr5	13017755	13018510	-	756	0	0	0	0	0	0	1	0	1	0	1	0	0	0	0	0	0	1	0	0	0	0	1	0	0	1	0	0	0	0	0
AT1TE47770	ATHILA0_I	LTR/Gypsy	Chr1	14502837	14502952	+	116	0	0	0	NA	0	NA	0	0	1	0	0	0	0	0	1	0	0	0	0	0	0	1	0	0	0	0	0	0	0	0	0
AT2TE16525	ATHILA0_I	LTR/Gypsy	Chr2	3844438	3845315	+	878	0	0	0	0	0	NA	4	0	1	0	0	0	0	1	0	4	0	0	0	0	0	1	0	0	0	0	0	0	0	0	0
AT4TE17520	ATHILA2	LTR/Gypsy	Chr4	4045619	4046750	+	1132	0	0	0	0	0	NA	2	0	1	0	0	0	1	1	0	1	0	1	0	0	0	1	0	0	0	0	0	0	0	0	0
AT4TE18920	ATHILA6A	LTR/Gypsy	Chr4	4494614	4495464	-	851	0	0	0	NA	0	NA	0	0	1	0	0	0	0	1	0	0	0	0	0	0	0	1	0	0	0	0	0	0	0	0	0
AT2TE26850	ATHILA7	LTR/Gypsy	Chr2	6564669	6564985	-	317	0	0	0	NA	1	0.75	0	0	0	6	1	3	0	0	0	0	0	0	0	0	0	0	0	1	5	0	1	0	2	1	0
AT1TE64630	ATREP11	RC/Helitron	Chr1	19526802	19527727	+	926	0	0	0	0	NA	0	1	0	0	0	5	0	0	0	0	1	0	0	0	0	0	0	0	0	0	1	3	1	0	0	0
AT2TE03965	ATREP15	RC/Helitron	Chr2	886380	887438	+	1059	0	0	0	0	NA	0	1	0	0	0	2	0	1	1	0	1	0	0	0	0	0	0	0	0	0	1	0	1	0	0	0
AT2TE16465	ATHILA2	LTR/Gypsy	Chr2	3825614	3826213	+	600	0	0	0	0	NA	0	1	0	0	0	2	0	0	0	0	1	0	0	0	0	0	0	0	0	0	2	0	0	0	0	0
AT3TE59095	ATHILA2	LTR/Gypsy	Chr3	14406014	14406701	+	688	0	0	0	0	NA	0	2	0	0	0	2	0	0	1	0	2	0	0	0	0	0	0	0	0	0	0	1	1	0	0	0
AT3TE59705	ATHILA2	LTR/Gypsy	Chr3	14583638	14584085	-	448	0	0	0	0	NA	0	1	0	0	0	1	0	0	0	0	1	0	0	0	0	0	0	0	0	0	1	0	0	0	0	0
AT1TE47760	ATHILA2	LTR/Gypsy	Chr1	14499173	14499493	+	321	0	0	0	NA	NA	NA	0	0	0	0	0	0	0	0	1	0	0	0	0	0	0	0	0	0	0	0	0	0	0	0	0
AT2TE14150	ATLINEIII	LINE/L1	Chr2	3272392	3272530	+	139	0	0	0	NA	NA	NA	0	0	0	0	0	0	0	2	1	0	0	0	0	0	0	0	0	0	0	0	0	0	0	0	0
AT2TE15435	ATHILA6A	LTR/Gypsy	Chr2	3541660	3541818	+	159	0	0	0	NA	NA	NA	0	0	0	0	0	0	0	0	0	0	0	0	0	0	0	0	0	0	0	0	0	0	0	0	0
AT3TE50175	ATHILA6B	LTR/Gypsy	Chr3	12053204	12053323	-	120	0	0	0	NA	NA	NA	0	0	0	0	0	0	0	0	1	0	0	0	0	0	0	0	0	0	0	0	0	0	0	0	0
AT3TE55725	ATDNA12T3_2	DNA	Chr3	13705949	13706012	+	64	0	0	0	NA	NA	NA	0	0	0	0	0	0	0	0	0	0	0	0	0	0	0	0	0	0	0	0	0	0	0	0	0
AT3TE57115	ATHILA2	LTR/Gypsy	Chr3	13905746	13905828	+	83	0	0	0	NA	NA	NA	0	0	0	0	0	0	0	0	0	0	0	0	0	0	0	0	0	0	0	0	0	0	0	0	0
AT3TE58040	ATHILA2	LTR/Gypsy	Chr3	14159221	14159681	+	461	0	0	0	0	NA	NA	1	0	0	0	0	0	0	0	0	1	0	0	0	0	0	0	0	0	0	0	0	0	0	0	0
AT3TE59595	ATHILA2	LTR/Gypsy	Chr3	14544970	14545414	-	445	0	0	0	NA	NA	NA	0	0	0	0	0	0	0	0	0	0	0	0	0	0	0	0	0	0	0	0	0	0	0	0	0
AT3TE60430	ATGP10	LTR/Gypsy	Chr3	14789522	14789998	-	477	0	0	0	NA	NA	NA	0	0	0	0	0	0	0	0	0	0	0	0	0	0	0	0	0	0	0	0	0	0	0	0	0
AT3TE60515	ATHILA0_I	LTR/Gypsy	Chr3	14816681	14816795	+	115	0	0	0	NA	NA	NA	0	0	0	0	0	0	0	0	0	0	0	0	0	0	0	0	0	0	0	0	0	0	0	0	0
AT4TE13305	ATHILA5	LTR/Gypsy	Chr4	2833251	2833358	+	108	0	0	0	NA	NA	NA	0	0	0	0	0	0	0	0	0	0	0	0	0	0	0	0	0	0	0	0	0	0	0	0	0
AT4TE14155	ATDNA12T3_2	DNA	Chr4	3056236	3056299	-	64	0	0	0	NA	NA	NA	0	0	0	0	0	0	0	0	0	0	0	0	0	0	0	0	0	0	0	0	0	0	0	0	0
AT4TE14300	ATHILA2	LTR/Gypsy	Chr4	3097888	3097972	-	85	0	0	0	NA	NA	NA	0	0	0	0	0	0	0	0	0	0	0	0	0	0	0	0	0	0	0	0	0	0	0	0	0
AT5TE38625	ATHILA6A	LTR/Gypsy	Chr5	10581547	10582595	+	1049	0	0	0	0	NA	NA	5	0	0	0	0	0	1	0	0	3	0	2	0	0	0	0	0	0	0	0	0	0	0	0	0
AT5TE40185	ATHILA0_I	LTR/Gypsy	Chr5	11081725	11081808	+	84	0	1	0	NA	NA	NA	0	0	0	0	0	0	0	1	0	0	0	0	0	0	0	0	0	0	0	0	0	0	0	0	0
AT5TE46485	ATHILA6A	LTR/Gypsy	Chr5	13066370	13067019	+	650	0	0	0	NA	NA	NA	0	0	0	0	0	0	0	0	0	0	0	0	0	0	0	0	0	0	0	0	0	0	0	0	0
