## Supplemental Table S2 for "*Arabidopsis* LTR retrotransposons and their regulation by epigenetically activated small RNA"

### Sheet: Note
Table S2. Differential analysis of polysomal RNA occupancy in ddm1 and ddm1rdr6 (Gene)
Differential analysis
Differences of polysomal RNA occupancy = (Polysomal RNA of ddm1rdr6 / Total RNA of ddm1rdr6) / (Polysomal RNA of ddm1 / Total RNA of ddm1).
Log2 fold change < -0.5 or > 0.5
p<0.01
Column information
gene_id	Gene identification number from TAIR10
baseMean	Base mean across samples
log2FoldChange	Fold change in Log2 values
lfcSE	Standard error of the log2FoldChange
stat	Test statistics
pvalue	P values
padj	Ajusted p values
	Number of Gene
Mpoly Up in ddm1rdr6	29
Mpoly Down in ddm1rdr6	156
Tpoly Up in ddm1rdr6	11
Tpoly Down in ddm1rdr6	4

### Sheet: Mpoly Up in ddm1rdr6
gene_id	baseMean	log2FoldChange	lfcSE	stat	pvalue	padj
AT5G38700	3.12497	5.29127	2.06771	6.76269	0.00930831	1
AT4G29760	5.85789	5.20187	1.57992	12.587	0.000388436	0.667071
AT5G42170	5.9351	4.60977	1.80112	6.96218	0.00832507	1
AT1G20130	95.2332	3.19059	1.334	6.83867	0.00892053	1
AT5G62520	19.4496	2.9975	1.03337	8.38295	0.00378757	1
AT4G00380	23.7105	2.85534	0.944075	10.8993	0.000962021	0.766121
AT1G04110	27.2481	2.44977	0.959201	7.53594	0.00604801	1
AT1G77330	85.8674	2.1939	0.833247	6.81143	0.00905764	1
AT4G29780	51.2022	2.14652	0.73521	8.42655	0.0036978	1
AT3G23630	31.7843	2.01342	0.73343	7.5028	0.00616033	1
AT1G32760	54.7569	1.85039	0.502745	13.6546	0.0002197	0.667071
AT4G24570	140.364	1.84149	0.57696	10.0608	0.00151453	0.842622
AT4G04570	77.8965	1.65165	0.603788	7.42251	0.00644128	1
AT1G02660	95.5004	1.2822	0.392679	10.6118	0.00112365	0.80623
AT4G37260	112.717	1.11624	0.406827	7.51149	0.00613066	1
AT5G58960	605.267	1.00596	0.298687	11.3018	0.0007743	0.725999
AT5G07440	657.868	0.94685	0.277912	11.5684	0.000670823	0.673256
AT1G65450	400.7	0.882863	0.32741	7.24885	0.00709463	1
AT1G20440	5102.92	0.826483	0.238164	12.0028	0.000531215	0.667071
AT3G48690	241.991	0.811724	0.292786	7.67633	0.00559498	1
AT5G02890	198.775	0.718159	0.267258	7.2384	0.00713606	1
AT2G35690	164.502	0.694107	0.260288	7.11777	0.00763234	1
AT5G60450	2054.47	0.666174	0.25634	6.7367	0.00944491	1
AT1G50010	4232.05	0.652683	0.221338	8.67833	0.00322016	1
AT5G25220	819.144	0.628232	0.219122	8.2129	0.00415937	1
AT4G14900	772.416	0.610649	0.234334	6.78392	0.00919829	1
AT4G22190	708.623	0.58566	0.220634	7.03631	0.00798734	1
AT1G15980	2113.76	0.52436	0.181232	8.35993	0.00383586	1
AT1G31780	653.206	0.501565	0.189375	7.00742	0.00811725	1

### Sheet: Mpoly Down in ddm1rdr6
gene_id	baseMean	log2FoldChange	lfcSE	stat	pvalue	padj
AT5G64401	1.27393	-7.36347	2.7948	7.62015	0.00577198	1
AT1G31690	12.5529	-6.4584	1.73287	15.38	8.79133e-05	0.520367
AT5G57550	3.99394	-5.69555	1.96672	9.08804	0.00257287	0.991426
AT1G51890	4.58453	-5.23446	1.9644	7.48541	0.00622009	1
AT1G54870	6.1518	-5.23039	1.94437	7.61404	0.00579155	1
AT3G26790	7.60774	-5.06174	1.58464	11.8188	0.00058635	0.667071
AT5G11400	6.62273	-5.01102	1.8204	7.93896	0.00483815	1
AT5G05340	4.21267	-4.84981	1.82591	7.44797	0.0063508	1
AT5G53230	4.13927	-4.63735	1.75822	7.45337	0.00633178	1
AT4G36490	7.15387	-4.46789	1.63663	7.89377	0.00496054	1
AT4G30140	10.9481	-4.40814	1.52131	9.82442	0.0017221	0.894404
AT1G78410	15.6987	-4.16938	1.42287	9.30626	0.00228372	0.975035
AT2G27035	8.41995	-4.08887	1.54487	7.98231	0.00472367	1
AT3G60470	9.83976	-4.05882	1.55423	7.34457	0.00672658	1
AT2G26400	8.63004	-3.99112	1.46063	8.98278	0.00272535	1
AT3G53300	22.3847	-3.89153	1.48915	6.68901	0.00970092	1
AT5G45880	17.2707	-3.88667	1.50721	7.15555	0.00747323	1
AT3G23450	26.0628	-3.66964	1.07592	11.5532	0.000676328	0.673256
AT1G61420	9.66819	-3.52398	1.3464	8.41483	0.00372173	1
AT5G46080	7.67248	-3.47046	1.16969	9.14049	0.00250013	0.991426
AT1G76930	16.8263	-3.44165	1.05705	10.9164	0.000953146	0.766121
AT3G13950	7.85122	-3.41601	1.43074	6.73209	0.00946934	1
AT2G05350	9.88673	-3.18272	1.09719	8.75843	0.00308174	1
AT1G29560	16.68	-3.16019	1.2621	6.92152	0.00851647	1
AT3G22235	45.7665	-2.96577	0.83494	12.561	0.000393872	0.667071
AT3G22231	52.8268	-2.95266	0.905779	10.371	0.0012801	0.81826
AT1G75910	134.713	-2.8745	1.21396	7.36943	0.0066342	1
AT2G02990	21.101	-2.80072	0.914187	9.39093	0.00218062	0.975035
AT5G19600	11.8246	-2.79844	1.08122	6.89581	0.00863978	1
AT3G05935	25.9643	-2.79021	0.814848	11.5617	0.000673238	0.673256
AT4G17480	19.8415	-2.5982	0.891922	8.69101	0.00319783	1
AT1G72600	19.8642	-2.52895	0.923792	7.53772	0.00604205	1
AT2G33175	32.0785	-2.49485	0.711029	12.3554	0.000439714	0.667071
AT3G27400	41.1897	-2.33995	0.664716	13.0506	0.000303188	0.667071
AT1G14880	109.396	-2.30922	0.658236	12.2501	0.000465223	0.667071
AT2G26560	24.223	-2.27683	0.862933	7.20039	0.00728878	1
AT2G14560	104.193	-2.23032	0.571195	15.0995	0.000101993	0.520367
AT4G08230	20.309	-2.18793	0.702217	9.76148	0.00178207	0.905858
AT2G18690	30.8285	-2.16774	0.63041	11.8609	0.000573243	0.667071
AT3G47480	51.3109	-2.14753	0.516114	17.4778	2.90676e-05	0.347227
AT4G16000	28.6401	-2.11793	0.791917	7.34774	0.00671472	1
AT5G11610	30.2989	-2.10133	0.717089	8.58545	0.00338861	1
AT2G30370	28.89	-2.09949	0.741506	7.98175	0.00472513	1
AT3G47965	61.6794	-2.06077	0.741068	7.6273	0.00574912	1
AT2G43590	27.6768	-1.9735	0.767681	6.66802	0.00981583	1
AT2G40935	32.755	-1.95082	0.614873	10.3282	0.00131011	0.81826
AT2G16018	40.5189	-1.94902	0.565788	11.971	0.000540355	0.667071
AT1G15520	37.3938	-1.92815	0.738205	6.79337	0.00914971	1
AT4G00880	276.245	-1.92473	0.546768	12.1985	0.000478268	0.667071
AT5G48540	22.9573	-1.91741	0.669853	8.23168	0.00411655	1
AT5G43160	20.6053	-1.79547	0.630283	8.12812	0.0043584	1
AT2G39210	77.2037	-1.76716	0.52669	11.1943	0.000820475	0.725999
AT3G20600	29.2507	-1.76093	0.661512	7.07467	0.00781814	1
AT2G04380	47.4236	-1.74365	0.549578	10.0434	0.00152891	0.842622
AT5G38150	24.6267	-1.73554	0.657385	7.00147	0.00814428	1
AT2G39500	59.5055	-1.69818	0.649404	6.77351	0.00925208	1
AT4G23760	47.9374	-1.65328	0.597869	7.58863	0.00587376	1
AT5G07360	63.7184	-1.65064	0.461509	12.8383	0.000339596	0.667071
AT4G03450	30.5487	-1.63721	0.57744	8.10511	0.00441406	1
AT1G62660	218.993	-1.62379	0.273342	35.2072	2.96432e-09	7.08205e-05
AT1G10865	85.7371	-1.5954	0.538177	8.71631	0.00315376	1
AT3G19300	43.7422	-1.59128	0.541819	8.72177	0.00314432	1
AT1G68680	118.148	-1.58862	0.572336	7.65189	0.00567129	1
AT5G40340	97.473	-1.57179	0.512425	9.35542	0.00222327	0.975035
AT3G54085	64.9721	-1.55825	0.516364	9.09612	0.00256152	0.991426
AT3G57260	160.512	-1.5517	0.583113	7.02204	0.00805126	1
AT5G28920	55.3423	-1.53665	0.573429	7.13888	0.00754303	1
AT1G74510	70.9521	-1.53451	0.410029	14.1111	0.000172326	0.667071
AT2G02510	410.588	-1.53086	0.541109	7.922	0.00488372	1
AT4G15700	84.1716	-1.52968	0.549481	7.74144	0.00539677	1
AT2G25510	1039.03	-1.52721	0.556706	7.44247	0.00637025	1
AT2G11851	90.2716	-1.50766	0.547429	7.56565	0.00594912	1
AT2G04378	91.6211	-1.49514	0.515168	8.37255	0.00380931	1
AT2G32860	308.168	-1.49365	0.462019	10.407	0.00125538	0.81826
AT5G54610	72.4751	-1.4829	0.529466	7.80277	0.00521662	1
AT5G10760	172.152	-1.47219	0.463829	10.016	0.00155185	0.842622
AT3G05320	36.8218	-1.46719	0.565064	6.73572	0.00945012	1
AT4G07526	81.6777	-1.45497	0.495228	8.59276	0.00337502	1
AT1G59920	613.196	-1.45062	0.541106	7.12421	0.00760499	1
AT5G09670	83.5622	-1.44522	0.451446	10.2925	0.00133574	0.81826
AT3G24080	64.7721	-1.42694	0.439018	10.5571	0.00115743	0.80623
AT3G15352	68.3095	-1.41726	0.530625	7.10378	0.00769215	1
AT2G24850	98.2952	-1.4145	0.540823	6.82323	0.00899795	1
AT5G64120	56.4507	-1.3742	0.488941	7.93829	0.00483996	1
AT4G17940	73.9584	-1.35694	0.485523	7.77914	0.00528531	1
AT5G25440	79.5068	-1.30807	0.487786	7.20762	0.00725945	1
AT3G20570	89.8793	-1.30175	0.477856	7.42399	0.00643599	1
AT2G43350	184.726	-1.28844	0.365385	12.3698	0.00043634	0.667071
AT4G12110	139.551	-1.28526	0.471819	7.37599	0.00661003	1
AT3G23120	80.8298	-1.27985	0.467206	7.49862	0.00617462	1
AT1G70350	70.3054	-1.26942	0.479932	7.00342	0.00813541	1
AT5G61030	70.5057	-1.17556	0.437353	7.24819	0.00709725	1
AT4G22750	148.916	-1.17307	0.410948	8.11492	0.00439023	1
AT1G80650	148.02	-1.1628	0.383329	9.17363	0.00245527	0.991426
AT2G45695	131.542	-1.15442	0.362808	10.1292	0.00145941	0.842622
AT5G46230	96.4686	-1.14633	0.419106	7.4444	0.00636342	1
AT5G26800	112.925	-1.13605	0.382978	8.80632	0.00300189	1
AT1G48170	76.1198	-1.13471	0.414145	7.5169	0.00611228	1
AT4G39740	59.8644	-1.12215	0.400788	7.87012	0.00502585	1
AT5G40300	113.107	-1.12154	0.391972	8.17728	0.00424182	1
AT1G07640	138.366	-1.11011	0.363522	9.29806	0.00229396	0.975035
AT4G14342	555.144	-1.10844	0.386074	8.19696	0.00419607	1
AT5G50810	397.844	-1.09994	0.353293	9.65406	0.00188933	0.910153
AT1G80790	116.871	-1.09759	0.371081	8.73014	0.00312992	1
AT5G61240	300.096	-1.09427	0.350581	9.71267	0.00183002	0.910153
AT1G35710	203.952	-1.09155	0.384019	8.05202	0.0045453	1
AT2G25000	142.156	-1.08455	0.340625	10.1643	0.0014319	0.842622
AT4G04800	205.969	-1.07892	0.407989	6.96628	0.00830601	1
AT1G72630	264.451	-1.07505	0.297731	13.041	0.000304742	0.667071
AT1G76010	283.569	-1.06935	0.36831	8.41766	0.00371594	1
AT2G45710	351.703	-1.06289	0.36409	8.47865	0.00359339	1
AT1G06830	177.07	-1.06286	0.406537	6.81329	0.0090482	1
AT3G44010	2342.73	-1.06141	0.399843	7.00802	0.00811452	1
AT1G53770	80.5336	-1.05362	0.409469	6.64616	0.009937	1
AT4G39260	117.449	-1.05309	0.378235	7.78638	0.00526416	1
AT3G25540	133.149	-1.04593	0.342174	9.33911	0.00224315	0.975035
AT1G20220	137.494	-1.03602	0.354627	8.52376	0.00350539	1
AT4G13850	149.248	-1.03292	0.385123	7.20112	0.0072858	1
AT5G42850	272.028	-1.02975	0.365288	7.92907	0.00486467	1
AT4G19985	198.415	-1.0297	0.37045	7.69056	0.00555103	1
AT5G57860	189.273	-1.01234	0.333397	9.22561	0.00238653	0.983047
AT5G62980	195.717	-1.01109	0.325359	9.63908	0.0019048	0.910153
AT1G16000	333.392	-0.996736	0.358099	7.71786	0.00546773	1
AT4G29430	158.247	-0.992172	0.324282	9.37743	0.00219673	0.975035
AT5G03455	295.128	-0.959074	0.314311	9.27244	0.00232627	0.975035
AT3G52040	405.274	-0.950837	0.366932	6.69291	0.00967971	1
AT3G01380	151.463	-0.950387	0.354496	7.22462	0.00719105	1
AT5G47890	1051.47	-0.936327	0.361328	6.68888	0.00970162	1
AT1G49710	145.772	-0.929094	0.323709	8.23278	0.00411405	1
AT5G48655	240.096	-0.917687	0.279738	10.7869	0.00102221	0.787792
AT3G50480	442.286	-0.913408	0.31506	8.38578	0.00378168	1
AT3G59540	1365.58	-0.909002	0.332051	7.46471	0.00629202	1
AT1G19120	288.306	-0.905215	0.347648	6.7616	0.00931401	1
AT2G29980	358.609	-0.900941	0.322156	7.79613	0.00523583	1
AT2G37600	751.049	-0.88945	0.254816	12.1486	0.000491253	0.667071
AT5G15230	278.561	-0.877781	0.263251	11.1096	0.00085883	0.732796
AT2G07751	622.111	-0.876693	0.270189	10.5197	0.00118112	0.80623
AT4G17540	116.065	-0.87027	0.334286	6.78199	0.00920822	1
AT2G05630	205.082	-0.845998	0.316488	7.14625	0.0075121	1
AT1G26740	211.8	-0.843957	0.316109	7.14231	0.00752859	1
AT1G52780	228.452	-0.837567	0.317664	6.9445	0.00840772	1
AT1G43560	399.254	-0.827247	0.281943	8.59506	0.00337076	1
AT2G45640	615.331	-0.81836	0.251836	10.5349	0.00117139	0.80623
AT1G10470	652.162	-0.81543	0.210498	14.9757	0.000108904	0.520367
AT3G23570	621.929	-0.809399	0.241122	11.2556	0.000793849	0.725999
AT5G05060	573.418	-0.793792	0.284281	7.78092	0.00528008	1
AT2G31070	325.963	-0.765099	0.287513	7.07879	0.00780017	1
AT3G06610	377.381	-0.747683	0.288493	6.69968	0.00964302	1
AT3G22230	1511.1	-0.717817	0.249864	8.23338	0.00411268	1
AT3G02700	322.155	-0.710845	0.254893	7.76628	0.00532305	1
AT1G78590	191.557	-0.681382	0.255297	7.12447	0.0076039	1
AT3G16640	4076.82	-0.677174	0.235204	8.27161	0.00402698	1
AT3G06040	545.775	-0.671844	0.256279	6.86031	0.00881311	1
AT2G28510	700.785	-0.664739	0.211241	9.88775	0.00166383	0.883345
AT5G17560	597.564	-0.636146	0.223658	8.07926	0.00447748	1
AT1G19050	680.07	-0.598565	0.231992	6.65023	0.00991432	1

### Sheet: Tpoly Up in ddm1rdr6
gene_id	baseMean	log2FoldChange	lfcSE	stat	pvalue	padj
AT1G40104	20.9317	7.55829	2.06864	12.4858	0.000410067	1
AT5G15890	2.12148	6.1347	2.38608	7.11279	0.00765358	1
AT1G58037	1.65806	5.96303	2.37325	6.71821	0.00954336	1
AT5G64190	3.87172	3.96407	1.55367	6.89769	0.0086307	1
AT1G66850	17.4522	3.63811	1.45433	6.74812	0.00938467	1
AT3G47950	17.0124	2.15731	0.832115	7.20362	0.00727568	1
AT2G40935	17.9533	1.65768	0.611358	7.53226	0.00606038	1
AT5G44005	59.5357	1.34147	0.50354	7.11934	0.00762568	1
AT1G32090	46.7296	1.22007	0.438631	7.74924	0.00537353	1
AT4G30980	35.0898	1.16786	0.446297	6.85152	0.00885659	1
AT1G78080	251.914	0.687382	0.245513	7.83351	0.00512864	1

### Sheet: Tpoly Down in ddm1rdr6
gene_id	baseMean	log2FoldChange	lfcSE	stat	pvalue	padj
AT1G11730	8.1189	-2.62584	0.962396	7.74619	0.0053826	1
AT3G44740	12.1481	-2.31965	0.906094	6.7894	0.00917009	1
AT3G05790	15.0968	-2.2922	0.757651	9.48074	0.0020764	1
AT5G27400	33.28	-1.75262	0.56901	9.49015	0.00206578	1
