## Supplemental Table S3 for "*Arabidopsis* LTR retrotransposons and their regulation by epigenetically activated small RNA"

### Sheet: Note
Table S3. Differential analysis of polysomal RNA occupancy in ddm1 and ddm1rdr6 (TE)
Differential analysis
Differences of polysomal RNA occupancy = (Polysomal RNA of ddm1rdr6 / Total RNA of ddm1rdr6) / (Polysomal RNA of ddm1 / Total RNA of ddm1).
Log2 fold change < -0.5 or > 0.5
p<0.01
Column information
gene_id	Gene identification number from TAIR10
te_id	Transposable element (TE) identification number
length	Legth of TE
te_family	TE family
te_superfamily	TE superfamily
baseMean	Base mean across samples
log2FoldChange	Fold change in Log2 values
lfcSE	Standard error of the log2FoldChange
stat	Test statistics
pvalue	P values
padj	Ajusted p values
	Number of TEs by Gene ID
Mpoly Up in ddm1rdr6	31
Mpoly Down in ddm1rdr6	6
Tpoly Up in ddm1rdr6	3
Tpoly Down in ddm1rdr6	7
Note: Color shades indicate gene ids correspond to multiple TE ID

### Sheet: Mpoly Up in ddm1rdr6
gene_id	length	te_id	te_family	te_superfamily	baseMean	log2FoldChange	lfcSE	stat	pvalue	padj
AT4G03825	636	AT4TE08945	ATHILA2	LTR/Gypsy	3.23274	5.48761	2.03433	7.67434	0.00560117	NA
AT3G33124	5038	AT3TE57120	ATHILA2	LTR/Gypsy	4.41185	4.07628	1.63063	6.86361	0.00879688	NA
AT3G33124	5038	AT3TE57110	ATHILA2	LTR/Gypsy	4.41185	4.07628	1.63063	6.86361	0.00879688	NA
AT3G33124	5038	AT3TE57125	ATHILA6B	LTR/Gypsy	4.41185	4.07628	1.63063	6.86361	0.00879688	NA
AT3G33124	5038	AT3TE57115	ATHILA2	LTR/Gypsy	4.41185	4.07628	1.63063	6.86361	0.00879688	NA
AT1G42360	1851	AT1TE52110	ATHILA2	LTR/Gypsy	96.1676	3.00352	1.29207	6.8882	0.00867667	0.304282
AT1G42360	1851	AT1TE52105	ATHILA2	LTR/Gypsy	96.1676	3.00352	1.29207	6.8882	0.00867667	0.304282
AT5G32197	1947	AT5TE42470	ATHILA6A	LTR/Gypsy	148.38	2.73992	0.60226	20.8117	5.07e-06	0.00257665
AT5G32228	1941	AT5TE42470	ATHILA6A	LTR/Gypsy	178.472	2.6199	0.592167	19.5639	9.73e-06	0.00329816
AT5G31719	2961	AT5TE42135	ATHILA6A	LTR/Gypsy	84.4586	2.61583	0.700486	13.755	0.000208269	0.0170324
AT2G12210	6665	AT2TE20205	ATENSPM3	DNA/En-Spm	445.921	2.48202	0.594089	16.9908	3.76e-05	0.00955012
AT5G29975	5904	AT5TE41070	ATHILA6A	LTR/Gypsy	366.599	2.33223	0.474256	23.6658	1.15e-06	0.00116551
AT3G33067	1730	AT3TE55395	ATHILA6A	LTR/Gypsy	191.332	2.26397	0.830057	8.49272	0.0035657	0.157666
AT5G32306	1896	AT5TE42710	ATHILA6A	LTR/Gypsy	79.1259	2.09811	0.561974	13.9671	0.000186039	0.0170324
AT5G32517	915	AT5TE43265	ATHILA6B	LTR/Gypsy	75.2012	1.99867	0.638581	9.67347	0.00186948	0.0950629
AT5G32517	915	AT5TE43260	ATHILA6A	LTR/Gypsy	75.2012	1.99867	0.638581	9.67347	0.00186948	0.0950629
AT5G32107	2943	AT5TE42440	ATHILA6A	LTR/Gypsy	123.88	1.91645	0.522232	13.7852	0.000204944	0.0170324
AT1G37015	381	AT1TE46140	ATHILA	LTR/Gypsy	20.0723	1.90325	0.729056	6.82153	0.00900654	NA
AT5G32143	738	AT5TE42440	ATHILA6A	LTR/Gypsy	439.193	1.89702	0.467628	16.2175	5.65e-05	0.00957146
AT5G31804	6381	AT5TE42190	ATHILA6B	LTR/Gypsy	39.6957	1.89496	0.585589	10.4038	0.00125758	0.0673775
AT5G32161	582	AT5TE42470	ATHILA6A	LTR/Gypsy	91.4191	1.87188	0.655472	8.08398	0.00446583	0.18167
AT2G10280	7231	AT2TE16810	ATHILA4B_LTR	LTR/Gypsy	389.202	1.86848	0.460539	16.2179	5.65e-05	0.00957146
AT2G10280	7231	AT2TE16815	ATHILA4	LTR/Gypsy	389.202	1.86848	0.460539	16.2179	5.65e-05	0.00957146
AT2G10280	7231	AT2TE16825	ATHILA	LTR/Gypsy	389.202	1.86848	0.460539	16.2179	5.65e-05	0.00957146
AT2G10280	7231	AT2TE16800	ATLANTYS3	LTR/Gypsy	389.202	1.86848	0.460539	16.2179	5.65e-05	0.00957146
AT2G10280	7231	AT2TE16820	ATHILA	LTR/Gypsy	389.202	1.86848	0.460539	16.2179	5.65e-05	0.00957146
AT4G06517	1944	AT4TE15025	ATHILA0_I	LTR/Gypsy	182.212	1.85408	0.502568	13.6716	0.000217719	0.0170324
AT4G06517	1944	AT4TE15005	ATHILA3	LTR/Gypsy	182.212	1.85408	0.502568	13.6716	0.000217719	0.0170324
AT4G06517	1944	AT4TE15030	ATHILA6A	LTR/Gypsy	182.212	1.85408	0.502568	13.6716	0.000217719	0.0170324
AT4G03760	2418	AT4TE08445	ATLANTYS2	LTR/Gypsy	95.1886	1.85344	0.569545	10.4489	0.0012272	0.0673775
AT1G37867	5463	AT1TE46815	ATHILA3	LTR/Gypsy	26.4578	1.74997	0.600392	8.51858	0.00351538	0.157666
AT1G37867	5463	AT1TE46810	ATHILA3	LTR/Gypsy	26.4578	1.74997	0.600392	8.51858	0.00351538	0.157666
AT1G37867	5463	AT1TE46805	ATHILA3	LTR/Gypsy	26.4578	1.74997	0.600392	8.51858	0.00351538	0.157666
AT4G06712	1869	AT4TE17360	ATHILA	LTR/Gypsy	1248.36	1.72228	0.445607	14.7422	0.000123258	0.0156691
AT4G06664	2010	AT4TE16945	ATHILA	LTR/Gypsy	691.682	1.5905	0.468039	11.419	0.000726949	0.0462067
AT4G03860	3050	AT4TE08990	ATHILA6A	LTR/Gypsy	191.28	1.52779	0.532214	8.13405	0.00434416	0.18167
AT4G03860	3050	AT4TE08995	ATHILA2	LTR/Gypsy	191.28	1.52779	0.532214	8.13405	0.00434416	0.18167
AT4G06710	411	AT4TE17360	ATHILA	LTR/Gypsy	209.683	1.48114	0.374959	15.4824	8.33e-05	0.012099
AT3G33091	2021	AT3TE56700	ATHILA	LTR/Gypsy	140.902	1.40889	0.377496	13.865	0.000196425	0.0170324
AT5G31999	2070	AT5TE42365	ATHILA	LTR/Gypsy	268.586	1.38538	0.503492	7.5096	0.00613708	0.240054
AT5G31999	2070	AT5TE42360	ATHILA5	LTR/Gypsy	268.586	1.38538	0.503492	7.5096	0.00613708	0.240054
AT2G07395	5070	AT2TE13335	VANDAL3	DNA/MuDR	274.665	1.35236	0.382709	12.3981	0.000429766	0.0312194
AT4G06656	8466	AT4TE16905	ATHILA2	LTR/Gypsy	1227.22	1.30589	0.49991	6.76823	0.0092795	0.314575
AT4G06656	8466	AT4TE16900	ATHILA	LTR/Gypsy	1227.22	1.30589	0.49991	6.76823	0.0092795	0.314575
AT4G06656	8466	AT4TE16910	ATHILA6A	LTR/Gypsy	1227.22	1.30589	0.49991	6.76823	0.0092795	0.314575
AT1G43880	1230	AT1TE54805	ATLANTYS1	LTR/Gypsy	84.2558	1.20547	0.412595	8.5095	0.00353297	0.157666
AT3G30825	3527	AT3TE51655	ATHILA6A	LTR/Gypsy	110.293	1.19384	0.370522	10.402	0.00125877	0.0673775
AT3G30825	3527	AT3TE51660	ATHILA2	LTR/Gypsy	110.293	1.19384	0.370522	10.402	0.00125877	0.0673775
AT3G30825	3527	AT3TE51650	ATHILA2	LTR/Gypsy	110.293	1.19384	0.370522	10.402	0.00125877	0.0673775
AT3G32914	5879	AT3TE54825	TA11	LINE/L1	237.853	1.05191	0.388262	7.30516	0.00687567	0.249734
AT3G32914	5879	AT3TE54840	ATLINE1_6	LINE/L1	237.853	1.05191	0.388262	7.30516	0.00687567	0.249734
AT3G32914	5879	AT3TE54820	ARNOLD2	DNA/MuDR	237.853	1.05191	0.388262	7.30516	0.00687567	0.249734

### Sheet: Mpoly Down in ddm1rdr6
gene_id	length	te_id	te_family	te_superfamily	baseMean	log2FoldChange	lfcSE	stat	pvalue	padj
AT5G28826	6515	AT5TE39425	ATENSPM11	DNA/En-Spm	494.074	-1.2799	0.470154	7.36279	0.00665874	0.249734
AT3G33058	4349	AT3TE55330	ATHILA2	LTR/Gypsy	211.504	-2.13201	0.854703	6.66298	0.0098436	0.322934
AT3G33058	4349	AT3TE55340	ATHILA2	LTR/Gypsy	211.504	-2.13201	0.854703	6.66298	0.0098436	0.322934
AT3G33058	4349	AT3TE55335	ATHILA6A	LTR/Gypsy	211.504	-2.13201	0.854703	6.66298	0.0098436	0.322934
AT2G04970	2427	AT2TE08110	ARNOLD2	DNA/MuDR	40.0843	-2.41639	0.710022	11.4723	0.000706419	0.0462067
AT4G07850	4089	AT4TE19655	ATGP7	LTR/Gypsy	13.3527	-3.17471	1.21309	7.20477	0.00727099	NA
AT4G07850	4089	AT4TE19660	ATGP7	LTR/Gypsy	13.3527	-3.17471	1.21309	7.20477	0.00727099	NA
AT4G05594	462	AT4TE13520	ATCOPIA65	LTR/Copia	5.3149	-3.37442	1.29915	7.01287	0.0080926	NA
AT4G05594	462	AT4TE13525	ATCOPIA45	LTR/Copia	5.3149	-3.37442	1.29915	7.01287	0.0080926	NA
AT5G25045	4424	AT5TE31200	ATCOPIA22	LTR/Copia	5.8366	-3.83382	1.5615	6.75164	0.00936617	NA

### Sheet: Tpoly Up in ddm1rdr6
gene_id	length	te_id	te_family	te_superfamily	baseMean	log2FoldChange	lfcSE	stat	pvalue	padj
AT3G26483	4664	AT3TE40420	ATCOPIA82	LTR/Copia	169.775	0.682712	0.252307	7.34426	0.00672772	1
AT4G06477	4320	AT4TE14180	ATDNA12T3_2	DNA	10.411	6.70656	2.04863	10.287	0.00133968	1
AT4G06477	4320	AT4TE14190	ATGP10	LTR/Gypsy	10.411	6.70656	2.04863	10.287	0.00133968	1
AT4G06477	4320	AT4TE14185	ATLANTYS1	LTR/Gypsy	10.411	6.70656	2.04863	10.287	0.00133968	1
AT5G28892	5824	AT5TE39650	ATHILA4B_LTR	LTR/Gypsy	1.23941	7.06076	2.71539	7.49327	0.00619302	1
AT5G28892	5824	AT5TE39655	ATHILA4D_LTR	LTR/Gypsy	1.23941	7.06076	2.71539	7.49327	0.00619302	1
AT5G28892	5824	AT5TE39645	HELITRON4	RC/Helitron	1.23941	7.06076	2.71539	7.49327	0.00619302	1
AT5G28892	5824	AT5TE39660	HELITRON3	RC/Helitron	1.23941	7.06076	2.71539	7.49327	0.00619302	1
AT5G28892	5824	AT5TE39665	HELITRON2	RC/Helitron	1.23941	7.06076	2.71539	7.49327	0.00619302	1

### Sheet: Tpoly Down in ddm1rdr6
gene_id	length	te_id	te_family	te_superfamily	baseMean	log2FoldChange	lfcSE	stat	pvalue	padj
AT1G37867	5463	AT1TE46815	ATHILA3	LTR/Gypsy	16.6156	-1.71302	0.654304	6.90605	0.00859046	1
AT1G37867	5463	AT1TE46810	ATHILA3	LTR/Gypsy	16.6156	-1.71302	0.654304	6.90605	0.00859046	1
AT1G37867	5463	AT1TE46805	ATHILA3	LTR/Gypsy	16.6156	-1.71302	0.654304	6.90605	0.00859046	1
AT2G07395	5070	AT2TE13335	VANDAL3	DNA/MuDR	143.056	-1.24707	0.426396	8.4902	0.00357064	1
AT2G10180	6103	AT2TE16575	ATHILA2	LTR/Gypsy	394.763	-2.67636	0.822068	9.54283	0.00200732	1
AT4G06484	960	AT4TE14295	ATHILA2	LTR/Gypsy	53.966	-4.23587	1.53567	7.33352	0.00676803	1
AT4G06735	591	AT4TE17510	ATHILA2	LTR/Gypsy	44.2167	-5.20598	1.51217	10.68	0.00108303	1
AT5G32197	1947	AT5TE42470	ATHILA6A	LTR/Gypsy	79.7778	-1.58735	0.587173	7.00972	0.00810683	1
AT5G33255	1816	AT5TE44355	ATHILA2	LTR/Gypsy	112.992	-2.01104	0.654443	8.21304	0.00415904	1
