## Supplemental Table S6 for "*Arabidopsis* LTR retrotransposons and their regulation by epigenetically activated small RNA"

### Sheet: Sheet1
Table S6 - Primer sequences
qPCR primers
Name	Primer sequence (5' to 3')	Locus	References	Note
SC1_F	ACAAGCCAATTTTTGCTGAGC	AT5G13440	Fu et al. 2013 EMBO J	for DNA copy number
SC1_R	ACAACAGTCCGAGTGTCATGGT	AT5G13440	Fu et al. 2013 EMBO J	for DNA copy number
qEVADE_F	GATAGAGGAGATAGAAGATCTACAACTGG	AT5TE20395 (AT5G17125)	Mari-Ordonez 2013 Nature Genetics	for DNA copy number and RT-qPCR
qEVADE_R	CTCTATACTCCGATTCTGCACTCGAACA	AT5TE20395 (AT5G17125)	Mari-Ordonez 2013 Nature Genetics	for DNA copy number and RT-qPCR
qSISYPHUS_F	CTGTATAGTGTCGAGAGTGTTCTAGATCC	AT3TE76225 (AT3G50625)		for DNA copy number
qSISYPHUS_R	CCGGAAAAGGGTATGGATCTGCCAT	AT3TE76225 (AT3G50625)		for DNA copy number
qATGP3_F	CATGGTGACTACAAGGTCGCAGGA	AT3TE16035 (At3g11970), AT1TE45315 (AT1G36590)		for DNA copy number
qATGP3_R	GTTGCTCAGCGACCGTCGTTTCTAAC	AT3TE16035 (At3g11970), AT1TE45315 (AT1G36590)		for DNA copy number
qACT2_F	TGCCAATCTACGAGGGTTTC	AT3G18780	Ito 2011 Nature	for RT-qPCR
qACT2_R	TTACAATTTCCCGCTCTGCT	AT3G18780	Ito 2011 Nature	for RT-qPCR
Genotyping
Name	Primer sequence (5' to 3')	Locus	References	Note
ddm1-2 CAPS F	GTTGGACAGTGTGGTAAATTCCGCT	AT5G66750		RsaI digestion
ddm1-2 CAPS R	GAGCTACGAGCCATGGGTTTGTGAAACGTA	AT5G66750		RsaI digestion
rdr6-15 LP	CAATGCAACCTCATCTTGGATGGCCAG	AT3G49500
rdr6-15 RP_WT	CCTCAAATACTTTCCTGAACTCC	AT3G49500		There is a extra 3' truncated RDR6 fragment detected in rdr6-15 background. This primer was used with RDR6 LP primer for endogenous RDR6. The PCR product is about 4 kb.
rdr6-15 RP_transgene	CTGAATCCATTCCTGAACAAGCTTCAAC	AT3G49500		This primer was used with LB3 primer to detect T-DNA transgene
Circular DNA PCR
Name	Primer sequence (5' to 3')	Locus	References	Note
cATGP3_F	CTGATGACGAGCATCACGATATGGATC	AT3TE16035 (At3g11970), AT1TE45315 (AT1G36590)
cATGP3_R	AGTGCATCCTGTGTTCCATGTTTCGCA	AT3TE16035 (At3g11970), AT1TE45315 (AT1G36590)
cATCOPIA51_F	CGAGTCTGAGCTGGAGGAGTGAC	AT4TE25200 (AT4G09455)
cATCOPIA51_R	ACTCGGCGTGTCTGCGTCACCGGTCTCA	AT4TE25200 (AT4G09455)
cSISYPHUS_F	CGACGGAGGTGTCTCCTGTGACGAC	AT3TE76225 (AT3G50625)
cSISYPHUS_R	ACCGCTACCAAGACGAGCCTTCA	AT3TE76225 (AT3G50625)
cEVADE_F	TTGAAGTGTGTCGCTCTAATGCTGG	AT5TE20395 (AT5G17125)	Reinders et al.
cEVADE_R	GCACAAACGGACTGATGAATAAAGC	AT5TE20395 (AT5G17125)	Reinders et al.
5' RACE PCR
Name	Primer sequence (5' to 3')	Locus	References	Note
EVADE-RACE-cDNA	TCATCTTCAAGTTCGCCTTGGA	AT5TE20395 (AT5G17125)		for cDNA synthesis
EVADE-RACE-outer	CTTCTTTGTTCTCCGGGTATCA	AT5TE20395 (AT5G17125)		1st PCR
EVADE-RACE-inner	GGTCAAATTCGATTCGTTCCCA	AT5TE20395 (AT5G17125)		2nd PCR
RT-PCR
Name	Primer sequence (5' to 3')	Locus	References	Note
EVADE_splicing_F	GCTACATCCACACCTCAAGCCCGCCAAG	AT5TE20395 (AT5G17125)		for detecting splicing isoforms of EVADE
EVADE_splicing_R	GGATGACCTAGCCTAGCATGCCACA	AT5TE20395 (AT5G17125)		for detecting splicing isoforms of EVADE
